# Identification of downstream effectors of retinoic acid specifying the zebrafish pancreas by integrative genomics

**DOI:** 10.1101/2020.11.09.341016

**Authors:** Ana R. López-Pérez, Piotr J. Balwierz, Boris Lenhard, Ferenc Muller, Fiona C. Wardle, Isabelle Manfroid, Marianne L. Voz, Bernard Peers

**Author notes:** Corresponding author: BP.

## Abstract

Retinoic acid (RA) is a key signal for the specification of the pancreas. Still, the gene regulatory cascade triggered by RA in the endoderm remains poorly characterized. In this study, we investigated this regulatory network in zebrafish by combining RNA-seq, RAR ChIP-seq and ATAC-seq assays. By analysing the effect of RA and of the RA receptor (RAR) antagonist BMS439 on the transcriptome and on the chromatin accessibility of endodermal cells, we identified a large set of genes and regulatory regions regulated by RA signalling. RAR ChIP-seq further defined the direct RAR target genes including the known *hox* genes as well as several pancreatic regulators like *mnx1, insm1b, hnf1ba* and *gata6*. Comparison of our zebrafish data with available murine RAR ChIP-seq data highlighted conserved direct target genes and revealed that some RAR sites are under strong evolutionary constraints. Among them, a novel highly conserved RAR-induced enhancer was identified downstream of the *HoxB* locus and driving expression in the nervous system and in the gut in a RA-dependant manner. Finally, ATAC-seq data unveiled the role of the RAR-direct targets Hnf1ba and Gata6 in opening chromatin at many regulatory loci upon RA treatment.

**Summary statement:** Combination of RNA-seq, ChIP-seq and ATAC-seq assays identifies genes directly and indirectly regulated by RA signalling in zebrafish endoderm. Comparison with murine data highlights RAR binding sites conserved among vertebrates.
