## Supplementary material for "Identification of downstream effectors of retinoic acid specifying the zebrafish pancreas by integrative genomics": Sup.Table3

### Sheet: BMS regulated genes_3s
ENSEMBL ID	Log2FC (DMSO vs BMS)	FDR (DMSO vs BMS)	Gene Name	BMS	DMSO
ENSDARG00000044982	-5.8905	8.76425e-20	dhrs3a	21.1446	1265.83
ENSDARG00000058775	-4.9661	1.36321e-14	SLC22A3	8.509	269.663
ENSDARG00000068894	-2.14325	2.20482e-11	nrip1b	117.237	517.314
ENSDARG00000052695	-2.9688	3.60955e-11	nr2f1a	122.263	958.283
ENSDARG00000091756	-5.20321	1.85022e-10	insm1a	2.56516	93.1637
ENSDARG00000009702	-4.05905	1.51438e-09	ascl1b	17.6118	292.299
ENSDARG00000035831	-3.26628	4.20805e-09	gata6	154.019	1482.22
ENSDARG00000032705	-3.31251	1.04592e-08	foxg1b	7.7183	77.3613
ENSDARG00000054274	-3.48095	3.41836e-08	pcdh10a	43.0465	481.393
ENSDARG00000070337	-2.55046	1.18587e-06	hoxc1a	35.0055	205.559
ENSDARG00000005026	-2.01048	1.31869e-06	tshz1	126.937	511.245
ENSDARG00000054030	-1.96844	1.31869e-06	hoxb5b	150.47	588.789
ENSDARG00000029112	-2.9254	1.56621e-06	gem	18.0598	137.428
ENSDARG00000016725	-4.42076	1.72616e-06	GADD45G (1 of 3)	4.99879	107.277
ENSDARG00000033172	-1.87121	2.22257e-06	nr2f5	238.762	874.451
ENSDARG00000069382	-2.44186	5.80389e-05	mxtx1	19.1922	103.615
ENSDARG00000089640	-7.27216	8.30288e-05	si:dkey-117n7.5	0	26.7769
ENSDARG00000069692	-6.22627	0.000125026	col7a1l	0.6623	47.4595
ENSDARG00000040926	-2.43258	0.000264357	nr2f2	78.3877	423.425
ENSDARG00000068965	-2.79408	0.00114925	nrip1a	8.73031	61.5052
ENSDARG00000044676	-4.07488	0.00115482	GADD45G (3 of 3)	1.54148	26.2919
ENSDARG00000089044	-3.0727	0.00115482	hist1h4l	8.92641	75.6504
ENSDARG00000038153	-2.51224	0.00127113	lgals2b	10.0881	57.4215
ENSDARG00000008034	-1.36331	0.00179603	skib	68.0785	175.332
ENSDARG00000015566	-2.3483	0.00179603	dnmt3ab	56.8034	289.924
ENSDARG00000007430	-4.55911	0.00183366	prdm12b	1.79934	43.5556
ENSDARG00000063684	-2.62627	0.00183366	ppm1h	14.2279	87.229
ENSDARG00000088816	-2.06006	0.00210898	trabd2b	41.6876	173.805
ENSDARG00000093135	-6.05608	0.00227883	si:dkey-117n7.2	0.348402	22.5313
ENSDARG00000014480	-5.27174	0.00289357	nr6a1b	0.885665	35.7996
ENSDARG00000042826	-3.11351	0.00304477	egr2b	3.94579	33.4096
ENSDARG00000054033	-1.34027	0.00495503	hoxb1b	925.173	2342.41

### Sheet: BMS regulated genes_8S
ENSEMBL ID	Log2FC (DMSO vs BMS)	FDR (DMSO vs BMS)	Gene Name	BMS	DMSO
ENSDARG00000044982	-6.65116	1.57142e-56	dhrs3a	10.2674	1008.87
ENSDARG00000058775	-4.94403	1.85434e-27	SLC22A3	14.8455	459.801
ENSDARG00000009702	-5.54571	2.51979e-16	ascl1b	13.2958	633.459
ENSDARG00000054030	-2.64688	7.24073e-16	hoxb5b	156.382	979.288
ENSDARG00000089640	-6.55808	4.91908e-14	si:dkey-117n7.5	1.99023	169.661
ENSDARG00000005894	-4.51328	1.29942e-12	slc7a9	4.39329	103.633
ENSDARG00000002779	-5.38477	1.3257e-12	pdx1	6.93846	285.471
ENSDARG00000015955	-3.42238	8.80609e-12	cldnc	50.5794	539.248
ENSDARG00000040087	-2.81948	6.52318e-11	epb41l4a	26.6998	187.631
ENSDARG00000091756	-9.18882	3.80075e-10	insm1a	0.225502	184.661
ENSDARG00000069382	-3.7601	4.99361e-10	mxtx1	13.5358	182.772
ENSDARG00000052695	-2.58	3.92958e-09	nr2f1a	124.175	742.913
ENSDARG00000054274	-3.28775	8.08409e-09	pcdh10a	41.9334	406.351
ENSDARG00000016725	-2.93907	1.10147e-08	GADD45G (1 of 3)	18.9626	147.164
ENSDARG00000093135	-5.32895	2.0957e-08	si:dkey-117n7.2	1.48854	58.4144
ENSDARG00000069692	-4.31412	2.0957e-08	col7a1l	3.70428	70.7552
ENSDARG00000036074	-3.09751	5.68418e-08	cebpa	99.9468	858.209
ENSDARG00000036463	-3.33888	1.85875e-07	cldn15a	42.2364	424.952
ENSDARG00000038386	-3.57635	2.34568e-07	ascl1a	3.63194	44.4479
ENSDARG00000032705	-4.64497	2.99348e-07	foxg1b	2.16505	56.4044
ENSDARG00000068726	-4.09654	2.99348e-07	masp1	2.47796	46.9381
ENSDARG00000053853	-3.4822	7.32182e-07	slc13a2	10.2116	111.987
ENSDARG00000030896	-5.07634	5.73582e-06	foxq1a	1.6292	57.0778
ENSDARG00000070337	-2.55961	1.09021e-05	hoxc1a	46.1636	270.164
ENSDARG00000015566	-1.99786	1.48927e-05	dnmt3ab	115.467	459.24
ENSDARG00000036231	-1.77009	1.58721e-05	hoxa3a	80.845	275.489
ENSDARG00000009430	-3.00148	1.84751e-05	tmem30c	10.8782	85.828
ENSDARG00000035831	-2.81126	1.84751e-05	gata6	119.034	834.13
ENSDARG00000044387	-3.53399	1.85134e-05	cldn2	4.073	48.5574
ENSDARG00000044676	-3.9351	2.2677e-05	GADD45G (3 of 3)	3.07444	48.1814
ENSDARG00000078680	-1.72912	2.9157e-05	vcana	394.446	1306.97
ENSDARG00000089464	-3.35613	3.05869e-05	myt1b	13.322	135.726
ENSDARG00000020944	-2.98061	3.58905e-05	ezra	34.3611	270.214
ENSDARG00000069912	-1.67125	6.38986e-05	hmga2	62.9401	200.258
ENSDARG00000062058	-2.57308	8.39457e-05	slc12a7b	10.3717	62.0373
ENSDARG00000053483	-1.74713	8.39457e-05	zgc:113054	93.2344	312.538
ENSDARG00000054033	-1.70348	8.39457e-05	hoxb1b	923.98	3008.73
ENSDARG00000040926	-2.22861	0.000120898	nr2f2	151.885	709.597
ENSDARG00000031678	-1.77771	0.000124217	COL5A2 (2 of 2)	34.4294	117.468
ENSDARG00000001498	-2.36953	0.000166015	skap1	10.9847	55.3297
ENSDARG00000056563	-2.28759	0.000166015	ppargc1b	23.0194	111.023
ENSDARG00000098045	-3.83459	0.000177444	si:dkey-172f14.2	1.7673	24.6681
ENSDARG00000029112	-2.93703	0.000190585	gem	21.3047	164.014
ENSDARG00000021004	-2.59332	0.000212757	c5	12.7693	75.4054
ENSDARG00000008174	-1.91719	0.000223283	hoxb1a	406.86	1537.58
ENSDARG00000004232	-2.26122	0.00023177	dlb	28.1619	134.95
ENSDARG00000041702	-6.6645	0.000340769	rfx6	0.363596	32.2242
ENSDARG00000092944	-6.38117	0.000419379	si:dkey-117n7.3	0	13.6482
ENSDARG00000007370	-3.05339	0.000644377	dysf	14.0144	117.714
ENSDARG00000039356	-2.77466	0.00066594	zgc:194209	5.32433	36.9876
ENSDARG00000092988	-2.79748	0.00104599	si:dkey-25e11.10	3.91326	28.9407
ENSDARG00000071208	-2.49608	0.00116849	wnt4a	5.48664	31.8572
ENSDARG00000023287	-2.83661	0.0013578	hsd17b3	8.62171	61.8517
ENSDARG00000035835	-1.82176	0.0013578	eef2k	135.87	479.384
ENSDARG00000014480	-6.20774	0.00208941	nr6a1b	0.310347	23.4064
ENSDARG00000075168	-5.4494	0.00238227	anpepb	0.620693	25.6612
ENSDARG00000002937	-1.78074	0.00238227	meis4.1a	81.0897	279.267
ENSDARG00000042556	-1.55045	0.00244701	nr5a2	290.623	850.486
ENSDARG00000044774	1.91486	0.00244701	pou5f3	149.449	39.7463
ENSDARG00000026531	-1.35204	0.00278441	alcama	659.118	1681.63
ENSDARG00000033437	2.19472	0.00278441	rps6ka1	362.656	79.0849
ENSDARG00000060248	-6.04964	0.00311948	CABZ01078314.1	0.225502	21.0202
ENSDARG00000060413	-2.41187	0.00325223	si:ch211-157b11.8	16.2128	87.33
ENSDARG00000024101	-3.05505	0.00371896	adra1d	11.7449	94.396
ENSDARG00000060010	-2.26378	0.0037631	iqgap2	12.3403	59.3866
ENSDARG00000086212	3.28931	0.00403855	zgc:174273	39.9847	3.98855
ENSDARG00000026513	-1.76396	0.00540349	hoxb6b	165.247	559.232
ENSDARG00000097706	-1.93457	0.00720977	si:dkey-11a7.3	34.0456	129.213
ENSDARG00000005026	-1.55056	0.00729266	tshz1	181.753	530.877
ENSDARG00000062171	-3.16684	0.00906628	olfml3b	2.80483	24.1012
ENSDARG00000067544	-1.80293	0.00906628	par1	52.9176	186.285
