## Supplementary material for "Identification of downstream effectors of retinoic acid specifying the zebrafish pancreas by integrative genomics": Sup.Table5

### Sheet: ChIP and upRA
geneId	seqnames	start	end	width	strand	name	score	annotation	geneChr	geneStart	geneEnd	geneLength	geneStrand	transcriptId	distanceToTSS	Associated.Gene.Name
ENSDARG00000001498	12	28733098	28733435	338	*	RARaa_peak_590	421	Promoter (5-6kb)	12	28728026	28777933	49908	1	ENSDART00000001737	5072	skap1
ENSDARG00000001498	12	28733634	28734074	441	*	RARaa_peak_591	1573	Promoter (5-6kb)	12	28728026	28777933	49908	1	ENSDART00000001737	5608	skap1
ENSDARG00000001498	12	28734572	28735034	463	*	RARaa_peak_592	753	Promoter (6-7kb)	12	28728026	28777933	49908	1	ENSDART00000001737	6546	skap1
ENSDARG00000001498	12	28735495	28735803	309	*	RARaa_peak_593	338	Promoter (7-8kb)	12	28728026	28777933	49908	1	ENSDART00000001737	7469	skap1
ENSDARG00000001498	12	28740406	28740802	397	*	RARaa_peak_594	1362	Intron (ENSDART00000153030/ENSDARG00000001498, intron 4 of 12)	12	28728026	28777933	49908	1	ENSDART00000001737	12380	skap1
ENSDARG00000001784	19	19224753	19225054	302	*	RARaa_peak_1757	290	Promoter (<=1kb)	19	19225322	19226716	1395	1	ENSDART00000003506	-268	hoxa5a
ENSDARG00000002405	5	22566011	22566290	280	*	RARaa_peak_3535	142	Distal Intergenic	5	22570100	22597904	27805	2	ENSDART00000098682	31614
ENSDARG00000005026	19	21801196	21801501	306	*	RARaa_peak_1770	161	Distal Intergenic	19	21844850	21895804	50955	1	ENSDART00000122002	-43349	tshz1
ENSDARG00000005026	19	21870457	21870746	290	*	RARaa_peak_1774	79	Intron (ENSDART00000122002/ENSDARG00000005026, intron 2 of 2)	19	21891006	21895246	4241	1	ENSDART00000024639	-20260	tshz1
ENSDARG00000005026	19	22018983	22019396	414	*	RARaa_peak_1775	1873	Distal Intergenic	19	21891006	21895246	4241	1	ENSDART00000024639	127977	tshz1
ENSDARG00000005210	1	25562656	25562937	282	*	RARaa_peak_75	63	Promoter (8-9kb)	1	25571134	25620380	49247	1	ENSDART00000011645	-8197	coro2a
ENSDARG00000005394	20	47294111	47294565	455	*	RARaa_peak_2203	145	Promoter (7-8kb)	20	47241777	47301887	60111	2	ENSDART00000100320	7322	dnmt3aa
ENSDARG00000005394	20	47298214	47298587	374	*	RARaa_peak_2204	334	Promoter (3-4kb)	20	47241777	47301887	60111	2	ENSDART00000100320	3300	dnmt3aa
ENSDARG00000006615	15	15018625	15018836	212	*	RARaa_peak_1047	66	Intron (ENSDART00000144138/ENSDARG00000006615, intron 8 of 8)	15	15016164	15031978	15815	2	ENSDART00000144138	13142	hnf1ba
ENSDARG00000006615	15	15025057	15026037	981	*	RARaa_peak_1048b	99	Promoter (5-6kb)	15	15016164	15031978	15815	2	ENSDART00000144138	5941	hnf1ba
ENSDARG00000006615	15	15025057	15026037	981	*	RARaa_peak_1048c	519	Promoter (5-6kb)	15	15016164	15031978	15815	2	ENSDART00000144138	5941	hnf1ba
ENSDARG00000006837	20	33286974	33287319	346	*	RARaa_peak_2168	134	Distal Intergenic	20	33333309	33338265	4957	1	ENSDART00000024104	-45990	mycn
ENSDARG00000006837	20	33296556	33296878	323	*	RARaa_peak_2169	282	Distal Intergenic	20	33333309	33338265	4957	1	ENSDART00000024104	-36431	mycn
ENSDARG00000006837	20	33375541	33375750	210	*	RARaa_peak_2170	55	Distal Intergenic	20	33333309	33338265	4957	1	ENSDART00000024104	42232	mycn
ENSDARG00000006837	20	33394399	33394699	301	*	RARaa_peak_2171	101	Distal Intergenic	20	33333309	33338265	4957	1	ENSDART00000024104	61090	mycn
ENSDARG00000007097	15	7114446	7114720	275	*	RARaa_peak_1020	129	Promoter (<=1kb)	15	7114862	7117817	2956	1	ENSDART00000109394	-142	her13
ENSDARG00000007302	25	20012884	20013121	238	*	RARaa_peak_2953	142	Promoter (<=1kb)	25	20013026	20026403	13378	1	ENSDART00000006512	0	sh3gl3b
ENSDARG00000008010	23	30062575	30062811	237	*	RARaa_peak_2672	64	Promoter (<=1kb)	23	30061768	30062628	861	2	ENSDART00000020616	0	zgc:194189
ENSDARG00000008174	3	24062768	24063024	257	*	RARaa_peak_3058	193	Promoter (2-3kb)	3	24060139	24062383	2245	1	ENSDART00000110682	2629	hoxb1a
ENSDARG00000008174	3	24065615	24066249	635	*	RARaa_peak_3059b	851	Promoter (5-6kb)	3	24060139	24062383	2245	1	ENSDART00000110682	5476	hoxb1a
ENSDARG00000008174	3	24066846	24067160	315	*	RARaa_peak_3060	207	Promoter (6-7kb)	3	24060139	24062383	2245	1	ENSDART00000110682	6707	hoxb1a
ENSDARG00000010132	21	33557189	33557423	235	*	RARaa_peak_2372	147	Intron (ENSDART00000023038/ENSDARG00000010132, intron 1 of 11)	21	33396277	33502191	105915	2	ENSDART00000136081	-54998	dacha
ENSDARG00000012340	23	24117401	24117636	236	*	RARaa_peak_2652	80	Intron (ENSDART00000114067/ENSDARG00000079388, intron 10 of 31)	23	24205304	24282739	77436	1	ENSDART00000046951	-87668	ptpn11b
ENSDARG00000012340	23	24233233	24233555	323	*	RARaa_peak_2653	267	Intron (ENSDART00000046951/ENSDARG00000012340, intron 1 of 15)	23	24205304	24282739	77436	1	ENSDART00000046951	27929	ptpn11b
ENSDARG00000012625	24	29241503	29241885	383	*	RARaa_peak_2841	172	Intron (ENSDART00000129174/ENSDARG00000012625, intron 1 of 13)	24	29175049	29229009	53961	2	ENSDART00000148618	-12494	prkag2a
ENSDARG00000013533	3	24005590	24006023	434	*	RARaa_peak_3052	1284	Promoter (3-4kb)	3	24002080	24014840	12761	1	ENSDART00000151584	3510	hoxb4a
ENSDARG00000014018	15	27068898	27069376	479	*	RARaa_peak_1108	1094	Promoter (9-10kb)	15	27057623	27059459	1837	2	ENSDART00000134373	-9439	lhx1a
ENSDARG00000014091	13	32308397	32308707	311	*	RARaa_peak_788	169	Distal Intergenic	13	32367972	32374045	6074	1	ENSDART00000020270	-59265	osr1
ENSDARG00000014480	21	7718513	7718768	256	*	RARaa_peak_2271	72	Promoter (1-2kb)	21	7716740	7759554	42815	1	ENSDART00000011096	1773	nr6a1b
ENSDARG00000014480	21	7733574	7734082	509	*	RARaa_peak_2272	1288	Promoter (5-6kb)	21	7739454	7759555	20102	1	ENSDART00000122773	-5372	nr6a1b
ENSDARG00000014626	12	6068954	6069298	345	*	RARaa_peak_516	548	Promoter (8-9kb)	12	6074362	6077882	3521	2	ENSDART00000017191	8584	dlx3b
ENSDARG00000015015	18	27680775	27681002	228	*	RARaa_peak_1630	99	Promoter (<=1kb)	18	27681193	27762072	80880	1	ENSDART00000141835	-191	tspan18b
ENSDARG00000015073	1	6749195	6749511	317	*	RARaa_peak_22	59	Promoter (4-5kb)	1	6750436	6754481	4046	2	ENSDART00000016642	4970	eng1b
ENSDARG00000015176	6	31596590	31596895	306	*	RARaa_peak_3802	544	Intron (ENSDART00000132280/ENSDARG00000015176, intron 1 of 8)	6	31464352	31680110	215759	2	ENSDART00000132280	83215	ror1
ENSDARG00000015176	6	31599295	31599596	302	*	RARaa_peak_3803	354	Intron (ENSDART00000132280/ENSDARG00000015176, intron 1 of 8)	6	31464352	31680110	215759	2	ENSDART00000132280	80514	ror1
ENSDARG00000015176	6	31615106	31615472	367	*	RARaa_peak_3804	748	Intron (ENSDART00000132280/ENSDARG00000015176, intron 1 of 8)	6	31464352	31680110	215759	2	ENSDART00000132280	64638	ror1
ENSDARG00000015959	7	48277897	48278406	510	*	RARaa_peak_4089	1382	Distal Intergenic	7	48338942	48342349	3408	2	ENSDART00000032123	63943	TSHZ3
ENSDARG00000015959	7	48287680	48287995	316	*	RARaa_peak_4090	272	Distal Intergenic	7	48338942	48342349	3408	2	ENSDART00000032123	54354	TSHZ3
ENSDARG00000015959	7	48296708	48297391	684	*	RARaa_peak_4091a	139	Distal Intergenic	7	48338942	48342349	3408	2	ENSDART00000032123	44958	TSHZ3
ENSDARG00000015959	7	48296708	48297391	684	*	RARaa_peak_4091b	442	Distal Intergenic	7	48338942	48342349	3408	2	ENSDART00000032123	44958	TSHZ3
ENSDARG00000015959	7	48329959	48330160	202	*	RARaa_peak_4092	74	Distal Intergenic	7	48338942	48342349	3408	2	ENSDART00000032123	12189	TSHZ3
ENSDARG00000015959	7	48331129	48331528	400	*	RARaa_peak_4093	1840	Distal Intergenic	7	48338942	48342349	3408	2	ENSDART00000032123	10821	TSHZ3
ENSDARG00000015959	7	48334060	48334310	251	*	RARaa_peak_4094	53	Promoter (8-9kb)	7	48338942	48342349	3408	2	ENSDART00000032123	8039	TSHZ3
ENSDARG00000015959	7	48353260	48353584	325	*	RARaa_peak_4095	417	Distal Intergenic	7	48338942	48342349	3408	2	ENSDART00000032123	-10911	TSHZ3
ENSDARG00000018492	13	17517205	17517526	322	*	RARaa_peak_741	536	Promoter (<=1kb)	13	17517134	17520017	2884	1	ENSDART00000008906	71	znf503
ENSDARG00000021110	25	18882907	18883587	681	*	RARaa_peak_2948	593	Intron (ENSDART00000004771/ENSDARG00000021110, intron 10 of 11)	25	18854268	18922771	68504	2	ENSDART00000004771	39184	poc1b
ENSDARG00000021110	25	18894501	18894760	260	*	RARaa_peak_2949	298	Intron (ENSDART00000004771/ENSDARG00000021110, intron 10 of 11)	25	18854268	18922771	68504	2	ENSDART00000004771	28011	poc1b
ENSDARG00000021389	20	21531017	21531379	363	*	RARaa_peak_2119	174	Intron (ENSDART00000024922/ENSDARG00000021389, intron 19 of 25)	20	21491745	21500230	8486	1	ENSDART00000152211	39272	jag2b
ENSDARG00000021389	20	21541900	21542215	316	*	RARaa_peak_2120	250	Exon (ENSDART00000024922/ENSDARG00000021389, exon 25 of 26)	20	21491745	21500230	8486	1	ENSDART00000152211	50155	jag2b
ENSDARG00000022295	21	37787581	37787905	325	*	RARaa_peak_2391	156	Promoter (9-10kb)	21	37778211	37792145	13935	1	ENSDART00000029465	9370	hnf1bb
ENSDARG00000022845	1	22054311	22054537	227	*	RARaa_peak_61	81	Promoter (5-6kb)	1	22049016	22053796	4781	1	ENSDART00000144792	5295	lias
ENSDARG00000023290	19	44565310	44565636	327	*	RARaa_peak_1844	206	Promoter (7-8kb)	19	44558175	44596129	37955	1	ENSDART00000141225	7135	fabp3
ENSDARG00000028846	21	31937785	31937987	203	*	RARaa_peak_2370	55	Promoter (1-2kb)	21	31939641	32002009	62369	1	ENSDART00000035471	-1654	arl3l1
ENSDARG00000029263	3	24018325	24018799	475	*	RARaa_peak_3056	1450	Promoter (3-4kb)	3	24022350	24037715	15366	1	ENSDART00000131410	-3551	hoxb3a
ENSDARG00000029263	3	24034415	24034772	358	*	RARaa_peak_3057	173	Promoter (<=1kb)	3	24034109	24039301	5193	1	ENSDART00000153512	306	hoxb3a
ENSDARG00000030547	23	17982844	17983205	362	*	RARaa_peak_2629	271	3' UTR	23	17971557	17985496	13940	1	ENSDART00000044986	11287	rnd1
ENSDARG00000032617	14	15374581	15374856	276	*	RARaa_peak_907	225	Intron (ENSDART00000082667/ENSDARG00000032617, intron 2 of 6)	14	15275281	15395761	120481	2	ENSDART00000082667	20905	fgfrl1a
ENSDARG00000032705	11	44264898	44265319	422	*	RARaa_peak_474	374	Promoter (2-3kb)	11	44267889	44270030	2142	1	ENSDART00000013642	-2570	foxg1b
ENSDARG00000032737	5	25031586	25031925	340	*	RARaa_peak_3547	184	Promoter (<=1kb)	5	25022580	25031537	8958	2	ENSDART00000137120	-49	gria3a
ENSDARG00000033172	16	49334270	49334747	478	*	RARaa_peak_1320	968	Distal Intergenic	16	49358592	49391556	32965	1	ENSDART00000040769	-23845	nr2f5
ENSDARG00000033614	5	41343255	41343592	338	*	RARaa_peak_3602	708	Promoter (<=1kb)	5	41313283	41342338	29056	2	ENSDART00000127123	-917	rasgef1ba
ENSDARG00000033614	5	41350459	41350750	292	*	RARaa_peak_3603	283	Promoter (8-9kb)	5	41313283	41342338	29056	2	ENSDART00000127123	-8121	rasgef1ba
ENSDARG00000033999	12	9663743	9664139	397	*	RARaa_peak_533	411	Distal Intergenic	12	9710601	9712213	1613	2	ENSDART00000141212	48074	cyp26a1
ENSDARG00000033999	12	9678593	9678923	331	*	RARaa_peak_535	337	Distal Intergenic	12	9710601	9712213	1613	2	ENSDART00000141212	33290	cyp26a1
ENSDARG00000033999	12	9686957	9687333	377	*	RARaa_peak_536	867	Distal Intergenic	12	9710601	9712213	1613	2	ENSDART00000141212	24880	cyp26a1
ENSDARG00000033999	12	9712464	9712771	308	*	RARaa_peak_537	309	Promoter (<=1kb)	12	9708963	9712555	3593	2	ENSDART00000041728	0	cyp26a1
ENSDARG00000033999	12	9716299	9716707	409	*	RARaa_peak_539	1853	Promoter (3-4kb)	12	9708963	9712555	3593	2	ENSDART00000041728	-3744	cyp26a1
ENSDARG00000033999	12	9717835	9718227	393	*	RARaa_peak_540	1387	Promoter (5-6kb)	12	9708963	9712555	3593	2	ENSDART00000041728	-5280	cyp26a1
ENSDARG00000033999	12	9733132	9733652	521	*	RARaa_peak_541	1080	Intron (ENSDART00000125230/ENSDARG00000020521, intron 20 of 21)	12	9708963	9712555	3593	2	ENSDART00000041728	-20577	cyp26a1
ENSDARG00000035831	Zv9_scaffold3540	201653	202056	404	*	RARaa_peak_4738	1104	Distal Intergenic	1109	164849	175324	10476	2	ENSDART00000051998	-26329	gata6
ENSDARG00000035984	7	42035533	42035817	285	*	RARaa_peak_4062	76	Promoter (4-5kb)	7	42031015	42033352	2338	1	ENSDART00000052236	4518	mnx1
ENSDARG00000036231	19	19229179	19229490	312	*	RARaa_peak_1758	328	Promoter (1-2kb)	19	19227928	19245990	18063	1	ENSDART00000052633	1251	hoxa3a
ENSDARG00000036231	19	19229595	19230065	471	*	RARaa_peak_1759	1167	Promoter (1-2kb)	19	19227928	19245990	18063	1	ENSDART00000052633	1667	hoxa3a
ENSDARG00000036231	19	19235571	19235964	394	*	RARaa_peak_1760	1328	Promoter (2-3kb)	19	19233312	19235118	1807	1	ENSDART00000080466	2259	hoxa3a
ENSDARG00000036231	19	19241808	19242059	252	*	RARaa_peak_1761	146	Promoter (<=1kb)	19	19241502	19243760	2259	1	ENSDART00000144019	306	hoxa3a
ENSDARG00000036463	7	21976831	21977132	302	*	RARaa_peak_3955	54	Promoter (2-3kb)	7	21968690	21974760	6071	2	ENSDART00000052977	-2071	cldn15a
ENSDARG00000036558	9	42957925	42958159	235	*	RARaa_peak_4510	79	Intron (ENSDART00000097295/ENSDARG00000036558, intron 2 of 41)	9	42987421	43052548	65128	1	ENSDART00000007058	-29262	col18a1
ENSDARG00000037281	1	24542226	24542515	290	*	RARaa_peak_73	113	Promoter (5-6kb)	1	24527199	24536783	9585	2	ENSDART00000054230	-5443	fgg
ENSDARG00000038386	4	16516189	16516539	351	*	RARaa_peak_3262	492	Distal Intergenic	4	16485295	16487377	2083	1	ENSDART00000056005	30894	ascl1a
ENSDARG00000038386	4	16526059	16526463	405	*	RARaa_peak_3263	1395	Distal Intergenic	4	16485295	16487377	2083	1	ENSDART00000056005	40764	ascl1a
ENSDARG00000038386	4	16537302	16537545	244	*	RARaa_peak_3264	173	Distal Intergenic	4	16485295	16487377	2083	1	ENSDART00000056005	52007	ascl1a
ENSDARG00000039145	12	47808609	47808880	272	*	RARaa_peak_644	93	Exon (ENSDART00000152928/ENSDARG00000087229, exon 15 of 19)	12	47820206	47838791	18586	1	ENSDART00000057179	-11326	plaub
ENSDARG00000039356	4	4407715	4407995	281	*	RARaa_peak_3205	99	Promoter (<=1kb)	4	4398959	4407900	8942	2	ENSDART00000057519	0	zgc:194209
ENSDARG00000039941	Zv9_NA921	69220	69476	257	*	RARaa_peak_4647	201	Promoter (2-3kb)	936	11160	67168	56009	2	ENSDART00000078436	-2052	OLFML2A (2 of 2)
ENSDARG00000039941	Zv9_NA921	70009	70223	215	*	RARaa_peak_4648	77	Promoter (2-3kb)	936	11160	67168	56009	2	ENSDART00000078436	-2841	OLFML2A (2 of 2)
ENSDARG00000039941	Zv9_NA921	74716	75020	305	*	RARaa_peak_4649	210	Promoter (7-8kb)	936	11160	67168	56009	2	ENSDART00000078436	-7548	OLFML2A (2 of 2)
ENSDARG00000040087	10	1824430	1824682	253	*	RARaa_peak_180	120	Promoter (9-10kb)	10	1772173	1815074	42902	2	ENSDART00000123842	-9356	epb41l4a
ENSDARG00000040946	9	33800672	33800915	244	*	RARaa_peak_4493	74	Distal Intergenic	9	33784736	33786843	2108	2	ENSDART00000060006	-13829	olig2
ENSDARG00000042151	8	17968888	17969348	461	*	RARaa_peak_4233	569	Intron (ENSDART00000100667/ENSDARG00000042151, intron 1 of 6)	8	17915329	18035848	120520	2	ENSDART00000100667	66500	skia
ENSDARG00000042151	8	18001619	18002129	511	*	RARaa_peak_4234	886	Intron (ENSDART00000100667/ENSDARG00000042151, intron 1 of 6)	8	17915329	18035848	120520	2	ENSDART00000100667	33719	skia
ENSDARG00000042151	8	18032985	18033199	215	*	RARaa_peak_4235	66	Promoter (2-3kb)	8	17915329	18035848	120520	2	ENSDART00000100667	2649	skia
ENSDARG00000044001	17	10723920	10724119	200	*	RARaa_peak_1365	52	Distal Intergenic	17	10685536	10699311	13776	2	ENSDART00000064597	-24609	lgals3l
ENSDARG00000044001	17	10770066	10770275	210	*	RARaa_peak_1367	64	Distal Intergenic	17	10685536	10699311	13776	2	ENSDART00000064597	-70755	lgals3l
ENSDARG00000044365	6	32058654	32058990	337	*	RARaa_peak_3807	412	Exon (ENSDART00000042134/ENSDARG00000078675, exon 23 of 49)	6	32036367	32041323	4957	2	ENSDART00000140004	-17331	angptl3
ENSDARG00000044387	21	36951524	36951758	235	*	RARaa_peak_2385	78	Distal Intergenic	21	36966135	36972763	6629	1	ENSDART00000065183	-14377	cldn2
ENSDARG00000044803	11	29432359	29432799	441	*	RARaa_peak_422	1462	Distal Intergenic	11	29467728	29472268	4541	2	ENSDART00000135057	39469	dhrs3b
ENSDARG00000044803	11	29437157	29437665	509	*	RARaa_peak_423	1743	Distal Intergenic	11	29467728	29472268	4541	2	ENSDART00000135057	34603	dhrs3b
ENSDARG00000044803	11	29439621	29440022	402	*	RARaa_peak_424	741	Distal Intergenic	11	29467728	29472268	4541	2	ENSDART00000135057	32246	dhrs3b
ENSDARG00000044803	11	29452100	29452532	433	*	RARaa_peak_425	480	Distal Intergenic	11	29467728	29472268	4541	2	ENSDART00000135057	19736	dhrs3b
ENSDARG00000044803	11	29475702	29475948	247	*	RARaa_peak_426	135	Promoter (3-4kb)	11	29467728	29472268	4541	2	ENSDART00000135057	-3434	dhrs3b
ENSDARG00000044803	11	29488731	29489124	394	*	RARaa_peak_427	1128	Promoter (2-3kb)	11	29467573	29491448	23876	2	ENSDART00000065853	2324	dhrs3b
ENSDARG00000044803	11	29490117	29490317	201	*	RARaa_peak_428	51	Promoter (1-2kb)	11	29467573	29491448	23876	2	ENSDART00000065853	1131	dhrs3b
ENSDARG00000044982	23	21959789	21959988	200	*	RARaa_peak_2637	62	Promoter (2-3kb)	23	21957773	21968821	11049	1	ENSDART00000066125	2016	dhrs3a
ENSDARG00000044982	23	21961472	21961819	348	*	RARaa_peak_2638	810	Promoter (3-4kb)	23	21957773	21968821	11049	1	ENSDART00000066125	3699	dhrs3a
ENSDARG00000044982	23	21962306	21962515	210	*	RARaa_peak_2639	66	Promoter (4-5kb)	23	21957773	21968821	11049	1	ENSDART00000066125	4533	dhrs3a
ENSDARG00000044982	23	21970591	21970888	298	*	RARaa_peak_2640	174	Distal Intergenic	23	21957773	21968821	11049	1	ENSDART00000066125	12818	dhrs3a
ENSDARG00000052094	5	68749645	68749946	302	*	RARaa_peak_3694	58	Intron (ENSDART00000130888/ENSDARG00000052094, intron 2 of 33)	5	68668258	68771446	103189	2	ENSDART00000130888	21500	notch1b
ENSDARG00000053301	17	41572488	41572711	224	*	RARaa_peak_1494	54	Promoter (6-7kb)	17	41579658	41581861	2204	1	ENSDART00000075331	-6947	insm1b
ENSDARG00000053301	17	41625685	41626020	336	*	RARaa_peak_1495	151	Intron (ENSDART00000084745/ENSDARG00000005861, intron 38 of 40)	17	41579658	41581861	2204	1	ENSDART00000075331	46027	insm1b
ENSDARG00000053301	17	41649921	41650249	329	*	RARaa_peak_1496	207	Intron (ENSDART00000084745/ENSDARG00000005861, intron 38 of 40)	17	41579658	41581861	2204	1	ENSDART00000075331	70263	insm1b
ENSDARG00000053301	17	41698557	41698904	348	*	RARaa_peak_1497	207	Exon (ENSDART00000084745/ENSDARG00000005861, exon 33 of 41)	17	41579658	41581861	2204	1	ENSDART00000075331	118899	insm1b
ENSDARG00000054033	12	28709710	28709969	260	*	RARaa_peak_585	134	Promoter (2-3kb)	12	28712171	28713865	1695	1	ENSDART00000136415	-2202	hoxb1b
ENSDARG00000054033	12	28713904	28714208	305	*	RARaa_peak_586	341	Promoter (1-2kb)	12	28712171	28713865	1695	1	ENSDART00000136415	1733	hoxb1b
ENSDARG00000054033	12	28714901	28715275	375	*	RARaa_peak_587	697	Promoter (2-3kb)	12	28712171	28713865	1695	1	ENSDART00000136415	2730	hoxb1b
ENSDARG00000054033	12	28717192	28717494	303	*	RARaa_peak_588	148	Promoter (5-6kb)	12	28712171	28713865	1695	1	ENSDART00000136415	5021	hoxb1b
ENSDARG00000056130	14	27688418	27688836	419	*	RARaa_peak_937	682	Distal Intergenic	14	27712429	27713928	1500	2	ENSDART00000078563	25092	neurog1
ENSDARG00000056783	12	12158523	12158809	287	*	RARaa_peak_550	58	Distal Intergenic	12	12186820	12263281	76462	1	ENSDART00000079336	-28011	raraa
ENSDARG00000056783	12	12185155	12185492	338	*	RARaa_peak_551	861	Promoter (1-2kb)	12	12186820	12263281	76462	1	ENSDART00000079336	-1328	raraa
ENSDARG00000056783	12	12218225	12218625	401	*	RARaa_peak_552	349	Intron (ENSDART00000079336/ENSDARG00000056783, intron 1 of 7)	12	12186820	12263281	76462	1	ENSDART00000079336	31405	raraa
ENSDARG00000056966	22	24893859	24894155	297	*	RARaa_peak_2525	250	Intron (ENSDART00000079536/ENSDARG00000056966, intron 4 of 9)	22	24831550	24955160	123611	2	ENSDART00000079536	61005	nek7
ENSDARG00000057721	19	19257719	19258053	335	*	RARaa_peak_1762	280	Promoter (5-6kb)	19	19251958	19253142	1185	1	ENSDART00000080456	5761	hoxa1a
ENSDARG00000057721	19	19287945	19288279	335	*	RARaa_peak_1763	699	Exon (ENSDART00000144662/ENSDARG00000097914, exon 2 of 2)	19	19251958	19253142	1185	1	ENSDART00000080456	35987	hoxa1a
ENSDARG00000057867	3	15735609	15735895	287	*	RARaa_peak_3033	316	Promoter (5-6kb)	3	15692953	15730332	37380	2	ENSDART00000064838	-5277	lasp1
ENSDARG00000058775	17	6118226	6118543	318	*	RARaa_peak_1353	319	Promoter (5-6kb)	17	6095636	6112613	16978	2	ENSDART00000081707	-5613	SLC22A3
ENSDARG00000058980	Zv9_NA892	66771	66996	226	*	RARaa_peak_4642	72	Distal Intergenic	903	103570	106640	3071	1	ENSDART00000019953	-36574	cyp1c1
ENSDARG00000059646	8	24485156	24485428	273	*	RARaa_peak_4257	128	Promoter (6-7kb)	8	24492067	24509673	17607	1	ENSDART00000083108	-6639	nt5dc2
ENSDARG00000059815	7	49739184	49739466	283	*	RARaa_peak_4102	335	Promoter (6-7kb)	7	49745750	49753215	7466	1	ENSDART00000135108	-6284	oaz2b
ENSDARG00000062199	25	22758381	22758669	289	*	RARaa_peak_2959	228	Promoter (3-4kb)	25	22761799	22823275	61477	1	ENSDART00000089652	-3130	si:dkey-217l24.1
ENSDARG00000062420	22	17169124	17169567	444	*	RARaa_peak_2480	110	Intron (ENSDART00000063467/ENSDARG00000062420, intron 2 of 11)	22	17057731	17219218	161488	2	ENSDART00000063467	49651	nfia
ENSDARG00000062420	22	17173368	17173616	249	*	RARaa_peak_2481	141	Intron (ENSDART00000063467/ENSDARG00000062420, intron 2 of 11)	22	17057731	17219218	161488	2	ENSDART00000063467	45602	nfia
ENSDARG00000062420	22	17175465	17175883	419	*	RARaa_peak_2482	421	Intron (ENSDART00000063467/ENSDARG00000062420, intron 2 of 11)	22	17057731	17219218	161488	2	ENSDART00000063467	43335	nfia
ENSDARG00000062420	22	17210224	17210695	472	*	RARaa_peak_2484	2156	Promoter (8-9kb)	22	17057731	17219218	161488	2	ENSDART00000063467	8523	nfia
ENSDARG00000063684	25	1650373	1650654	282	*	RARaa_peak_2891	215	Promoter (<=1kb)	25	1650512	1683522	33011	1	ENSDART00000093277	0	ppm1h
ENSDARG00000068726	15	35480905	35481115	211	*	RARaa_peak_1148	72	Promoter (2-3kb)	15	35483869	35490479	6611	1	ENSDART00000157105	-2754	masp1
ENSDARG00000068965	15	29008448	29008733	286	*	RARaa_peak_1122	156	Promoter (2-3kb)	15	29011495	29062453	50959	1	ENSDART00000135540	-2762	nrip1a
ENSDARG00000068965	15	29050353	29050822	470	*	RARaa_peak_1124	234	Promoter (7-8kb)	15	29058476	29061607	3132	1	ENSDART00000099956	-7654	nrip1a
ENSDARG00000068967	15	29074039	29074432	394	*	RARaa_peak_1125	212	Promoter (3-4kb)	15	29077471	29158809	81339	1	ENSDART00000099958	-3039	zgc:153372
ENSDARG00000068967	15	29076862	29077104	243	*	RARaa_peak_1126	101	Promoter (<=1kb)	15	29077471	29158809	81339	1	ENSDART00000099958	-367	zgc:153372
ENSDARG00000068967	15	29089793	29090202	410	*	RARaa_peak_1127	975	Intron (ENSDART00000099958/ENSDARG00000068967, intron 10 of 10)	15	29077471	29158809	81339	1	ENSDART00000099958	12322	zgc:153372
ENSDARG00000069692	4	14932542	14932826	285	*	RARaa_peak_3249	363	Distal Intergenic	4	14954829	15005641	50813	1	ENSDART00000141566	-22003	col7a1l
ENSDARG00000069940	3	48524638	48524883	246	*	RARaa_peak_3152	110	Intron (ENSDART00000102202/ENSDARG00000069940, intron 1 of 5)	3	48510548	48575616	65069	1	ENSDART00000102202	14090	zgc:158309
ENSDARG00000070337	23	36228466	36228787	322	*	RARaa_peak_2696	292	Promoter (<=1kb)	23	36229648	36242532	12885	1	ENSDART00000103131	-861	hoxc1a
ENSDARG00000070337	23	36229786	36230035	250	*	RARaa_peak_2697	113	Promoter (<=1kb)	23	36229648	36242532	12885	1	ENSDART00000103131	138	hoxc1a
ENSDARG00000070337	23	36236839	36237232	394	*	RARaa_peak_2698	1327	Promoter (7-8kb)	23	36229648	36242532	12885	1	ENSDART00000103131	7191	hoxc1a
ENSDARG00000070337	23	36245053	36245365	313	*	RARaa_peak_2699	197	Intron (ENSDART00000143609/ENSDARG00000093797, intron 3 of 5)	23	36229648	36242532	12885	1	ENSDART00000103131	15405	hoxc1a
ENSDARG00000070338	23	36186172	36186414	243	*	RARaa_peak_2691	129	Promoter (3-4kb)	23	36182427	36184107	1681	1	ENSDART00000103132	3745	hoxc4a
ENSDARG00000070917	25	18674687	18675050	364	*	RARaa_peak_2945	150	Intron (ENSDART00000153950/ENSDARG00000045792, intron 10 of 12)	25	18606196	18627827	21632	2	ENSDART00000113581	-46860	kitlga
ENSDARG00000073757	23	10946427	10946823	397	*	RARaa_peak_2602	93	Promoter (8-9kb)	23	10937786	10938223	438	2	ENSDART00000142533	-8204	pdzrn3a
ENSDARG00000074280	21	229303	230155	853	*	RARaa_peak_2243	733	Promoter (<=1kb)	21	227777	230195	2419	2	ENSDART00000151285	40	STARD4
ENSDARG00000075821	23	10245064	10245333	270	*	RARaa_peak_2598	154	Promoter (<=1kb)	23	10149862	10244211	94350	2	ENSDART00000142442	-853	plxnb1a
ENSDARG00000077121	7	26434936	26435456	521	*	RARaa_peak_3983	982	Intron (ENSDART00000101188/ENSDARG00000069489, intron 20 of 21)	7	26490839	26515694	24856	1	ENSDART00000110347	-55383	cyp26b1
ENSDARG00000077121	7	26435898	26436170	273	*	RARaa_peak_3984	204	Intron (ENSDART00000101188/ENSDARG00000069489, intron 20 of 21)	7	26490839	26515694	24856	1	ENSDART00000110347	-54669	cyp26b1
ENSDARG00000077121	7	26446026	26446242	217	*	RARaa_peak_3987	55	Intron (ENSDART00000101188/ENSDARG00000069489, intron 20 of 21)	7	26490839	26515694	24856	1	ENSDART00000110347	-44597	cyp26b1
ENSDARG00000077121	7	26446654	26447183	530	*	RARaa_peak_3988	2071	Intron (ENSDART00000101188/ENSDARG00000069489, intron 20 of 21)	7	26490839	26515694	24856	1	ENSDART00000110347	-43656	cyp26b1
ENSDARG00000077121	7	26450962	26451462	501	*	RARaa_peak_3989	1961	Intron (ENSDART00000101188/ENSDARG00000069489, intron 20 of 21)	7	26490839	26515694	24856	1	ENSDART00000110347	-39377	cyp26b1
ENSDARG00000077121	7	26493434	26493900	467	*	RARaa_peak_3990	79	Promoter (2-3kb)	7	26490839	26515694	24856	1	ENSDART00000110347	2595	cyp26b1
ENSDARG00000077121	7	26534785	26535101	317	*	RARaa_peak_3992	74	Distal Intergenic	7	26511654	26514011	2358	1	ENSDART00000150180	23131	cyp26b1
ENSDARG00000077121	7	26546345	26546791	447	*	RARaa_peak_3993	170	Distal Intergenic	7	26511654	26514011	2358	1	ENSDART00000150180	34691	cyp26b1
ENSDARG00000077121	7	26547035	26547271	237	*	RARaa_peak_3994	83	Distal Intergenic	7	26511654	26514011	2358	1	ENSDART00000150180	35381	cyp26b1
ENSDARG00000077121	7	26619216	26619505	290	*	RARaa_peak_3996	315	Distal Intergenic	7	26511654	26514011	2358	1	ENSDART00000150180	107562	cyp26b1
ENSDARG00000077121	7	26619643	26619952	310	*	RARaa_peak_3997	188	Distal Intergenic	7	26511654	26514011	2358	1	ENSDART00000150180	107989	cyp26b1
ENSDARG00000077840	20	10282737	10283146	410	*	RARaa_peak_2085	1023	Distal Intergenic	20	10301114	10305083	3970	2	ENSDART00000143510	21937	meis2b
ENSDARG00000077840	20	10292769	10293081	313	*	RARaa_peak_2086	347	Intron (ENSDART00000033976/ENSDARG00000077840, intron 8 of 12)	20	10301114	10305083	3970	2	ENSDART00000143510	12002	meis2b
ENSDARG00000077840	20	10298985	10299325	341	*	RARaa_peak_2087	113	Promoter (5-6kb)	20	10301114	10305083	3970	2	ENSDART00000143510	5758	meis2b
ENSDARG00000077840	20	10299701	10300106	406	*	RARaa_peak_2088	680	Promoter (4-5kb)	20	10301114	10305083	3970	2	ENSDART00000143510	4977	meis2b
ENSDARG00000077840	20	10307284	10307544	261	*	RARaa_peak_2089	149	Promoter (<=1kb)	20	10286195	10307528	21334	2	ENSDART00000144970	0	meis2b
ENSDARG00000079740	11	14628531	14628777	247	*	RARaa_peak_364	76	Distal Intergenic	11	14673140	14882992	209853	1	ENSDART00000112589	-44363	EFNA2 (2 of 2)
ENSDARG00000086826	11	44430001	44430429	429	*	RARaa_peak_476	1711	Distal Intergenic	11	44488333	44500653	12321	1	ENSDART00000130131	-57904	sult6b1
ENSDARG00000088116	8	26154990	26155238	249	*	RARaa_peak_4265	79	Promoter (<=1kb)	8	26155115	26158232	3118	1	ENSDART00000046182	0	gstm3
ENSDARG00000088306	Zv9_NA832	2498	2761	264	*	RARaa_peak_4633	252	Promoter (5-6kb)	838	6987	8106	1120	2	ENSDART00000127096	5345	CABZ01088737.1
ENSDARG00000088816	8	20402062	20402351	290	*	RARaa_peak_4240	243	Intron (ENSDART00000129193/ENSDARG00000088816, intron 2 of 6)	8	20339883	20442142	102260	2	ENSDART00000129193	39791
ENSDARG00000088816	8	20411824	20412057	234	*	RARaa_peak_4241	53	Intron (ENSDART00000129193/ENSDARG00000088816, intron 2 of 6)	8	20339883	20442142	102260	2	ENSDART00000129193	30085
ENSDARG00000093797	23	36283901	36284139	239	*	RARaa_peak_2700	105	Promoter (4-5kb)	23	36162685	36279821	117137	2	ENSDART00000155822	-4080	si:dkey-81p22.11
ENSDARG00000093797	23	36288704	36288994	291	*	RARaa_peak_2701	160	Promoter (8-9kb)	23	36162685	36279821	117137	2	ENSDART00000155822	-8883	si:dkey-81p22.11
ENSDARG00000093874	13	5248535	5248892	358	*	RARaa_peak_687	1004	Promoter (1-2kb)	13	5246547	5250650	4104	1	ENSDART00000134506	1988	si:dkey-196j8.2
ENSDARG00000097724	3	24190533	24190870	338	*	RARaa_peak_3068	376	Distal Intergenic	3	24226314	24257373	31060	1	ENSDART00000155419	-35444	si:ch211-84g22.1
ENSDARG00000097724	3	24209477	24209867	391	*	RARaa_peak_3069	1113	Distal Intergenic	3	24226314	24257373	31060	1	ENSDART00000155419	-16447	si:ch211-84g22.1
ENSDARG00000097724	3	24218074	24219017	944	*	RARaa_peak_3070a	2230	Promoter (7-8kb)	3	24226314	24257373	31060	1	ENSDART00000155419	-7297	si:ch211-84g22.1
ENSDARG00000097724	3	24218074	24219017	944	*	RARaa_peak_3070b	90	Promoter (7-8kb)	3	24226314	24257373	31060	1	ENSDART00000155419	-7297	si:ch211-84g22.1
ENSDARG00000097724	3	24241965	24242381	417	*	RARaa_peak_3071	686	Intron (ENSDART00000155419/ENSDARG00000097724, intron 2 of 2)	3	24226314	24257373	31060	1	ENSDART00000155419	15651	si:ch211-84g22.1
ENSDARG00000097724	3	24248583	24248988	406	*	RARaa_peak_3072	1409	Intron (ENSDART00000155419/ENSDARG00000097724, intron 2 of 2)	3	24226314	24257373	31060	1	ENSDART00000155419	22269	si:ch211-84g22.1
ENSDARG00000097724	3	24277976	24278224	249	*	RARaa_peak_3073	180	Intron (ENSDART00000155896/ENSDARG00000097621, intron 2 of 2)	3	24226314	24257373	31060	1	ENSDART00000155419	51662	si:ch211-84g22.1
ENSDARG00000098045	5	51556132	51556654	523	*	RARaa_peak_3653	1202	Exon (ENSDART00000155405/ENSDARG00000098045, exon 2 of 2)	5	51538048	51556721	18674	1	ENSDART00000155405	18084	si:dkey-172f14.2
ENSDARG00000098045	5	51570616	51570874	259	*	RARaa_peak_3654	128	Intron (ENSDART00000135954/ENSDARG00000052697, intron 4 of 4)	5	51538048	51556721	18674	1	ENSDART00000155405	32568	si:dkey-172f14.2
ENSDARG00000098045	5	51573091	51573367	277	*	RARaa_peak_3655	75	Intron (ENSDART00000135954/ENSDARG00000052697, intron 4 of 4)	5	51538048	51556721	18674	1	ENSDART00000155405	35043	si:dkey-172f14.2
ENSDARG00000098045	5	51575056	51575287	232	*	RARaa_peak_3656	135	Intron (ENSDART00000135954/ENSDARG00000052697, intron 4 of 4)	5	51538048	51556721	18674	1	ENSDART00000155405	37008	si:dkey-172f14.2
ENSDARG00000098045	5	51590129	51590470	342	*	RARaa_peak_3657	204	Intron (ENSDART00000135954/ENSDARG00000052697, intron 4 of 4)	5	51538048	51556721	18674	1	ENSDART00000155405	52081	si:dkey-172f14.2
ENSDARG00000098045	5	51604842	51605043	202	*	RARaa_peak_3659	57	Intron (ENSDART00000135954/ENSDARG00000052697, intron 4 of 4)	5	51538048	51556721	18674	1	ENSDART00000155405	66794	si:dkey-172f14.2
ENSDARG00000098045	5	51610737	51610973	237	*	RARaa_peak_3660	70	Intron (ENSDART00000135954/ENSDARG00000052697, intron 4 of 4)	5	51538048	51556721	18674	1	ENSDART00000155405	72689	si:dkey-172f14.2

### Sheet: ChIP and downRA
geneId	seqnames	peak start	peak end	peak width	strand	peak name	score	peak location	geneChr	geneStart	geneEnd	geneLength	geneStrand	transcriptId	distanceToTSS	Associated.Gene.Name
ENSDARG00000002933	6	16080798	16081143	346	*	RARaa_peak_3767	566	Exon (ENSDART00000089445/ENSDARG00000062123, exon 9 of 18)	6	15948991	15952088	3098	1	ENSDART00000015333	131807	gbx2
ENSDARG00000003971	25	33714029	33714295	267	*	RARaa_peak_2985	52	Intron (ENSDART00000035382/ENSDARG00000023104, intron 28 of 30)	25	33728638	33734544	5907	2	ENSDART00000012862	20249	isl2a
ENSDARG00000004256	5	38111846	38112106	261	*	RARaa_peak_3593	108	Promoter (1-2kb)	5	38113768	38120280	6513	1	ENSDART00000013590	-1662	wnt11
ENSDARG00000004635	20	24982048	24982409	362	*	RARaa_peak_2134	194	Intron (ENSDART00000102788/ENSDARG00000004635, intron 3 of 17)	20	24847443	24992645	145203	2	ENSDART00000102788	10236	epha7
ENSDARG00000004697	20	33896804	33897250	447	*	RARaa_peak_2177	918	Promoter (2-3kb)	20	33899864	33944628	44765	1	ENSDART00000002554	-2614	rxrgb
ENSDARG00000005001	12	48753743	48754018	276	*	RARaa_peak_646	142	Promoter (6-7kb)	12	48745086	48760401	15316	2	ENSDART00000024960	6383	grem2
ENSDARG00000005989	8	19843800	19844100	301	*	RARaa_peak_4236	633	Promoter (5-6kb)	8	19825134	19838455	13322	2	ENSDART00000137133	-5345	rgl1
ENSDARG00000005989	8	19857098	19857297	200	*	RARaa_peak_4237	51	Promoter (9-10kb)	8	19808088	19867056	58969	2	ENSDART00000138881	9759	rgl1
ENSDARG00000006526	1	4407517	4407829	313	*	RARaa_peak_13	79	Promoter (6-7kb)	1	4398958	4400816	1859	2	ENSDART00000144185	-6701	fn1b
ENSDARG00000008937	7	55551870	55552139	270	*	RARaa_peak_4123	155	Intron (ENSDART00000060405/ENSDARG00000008937, intron 1 of 28)	7	55234835	55569461	334627	2	ENSDART00000060405	17322	neo1
ENSDARG00000010124	23	28271060	28271408	349	*	RARaa_peak_2666	544	Promoter (<=1kb)	23	28267502	28270357	2856	2	ENSDART00000024283	-703	sp5l
ENSDARG00000011235	17	44277518	44277768	251	*	RARaa_peak_1506	102	Distal Intergenic	17	44291216	44294264	3049	2	ENSDART00000126097	16496	otx2
ENSDARG00000013168	13	35512555	35512841	287	*	RARaa_peak_801	200	Distal Intergenic	13	35560774	35611687	50914	1	ENSDART00000019323	-47933	jag1b
ENSDARG00000013168	13	35563380	35563601	222	*	RARaa_peak_802	80	Promoter (2-3kb)	13	35560774	35611687	50914	1	ENSDART00000019323	2606	jag1b
ENSDARG00000014259	24	13899754	13900067	314	*	RARaa_peak_2785	472	Intron (ENSDART00000134221/ENSDARG00000014259, intron 11 of 16)	24	13836258	13851570	15313	1	ENSDART00000142058	63496	eya1
ENSDARG00000014259	24	13907303	13907572	270	*	RARaa_peak_2786	158	Intron (ENSDART00000134221/ENSDARG00000014259, intron 11 of 16)	24	13836258	13851570	15313	1	ENSDART00000142058	71045	eya1
ENSDARG00000014796	10	33090287	33090544	258	*	RARaa_peak_259	93	Distal Intergenic	10	33059096	33077995	18900	1	ENSDART00000099880	31191	wnt11r
ENSDARG00000015016	17	46032138	46032601	464	*	RARaa_peak_1511	190	Intron (ENSDART00000035152/ENSDARG00000015016, intron 2 of 14)	17	45985043	46156982	171940	1	ENSDART00000035152	47095	kif26ab
ENSDARG00000015016	17	46046336	46046573	238	*	RARaa_peak_1512	88	Intron (ENSDART00000035152/ENSDARG00000015016, intron 2 of 14)	17	46082547	46122579	40033	1	ENSDART00000155372	-35974	kif26ab
ENSDARG00000016300	12	44117719	44118112	394	*	RARaa_peak_636	539	Distal Intergenic	12	44142064	44144930	2867	2	ENSDART00000138241	26818	ebf3
ENSDARG00000016300	12	44290400	44290620	221	*	RARaa_peak_638	76	Promoter (7-8kb)	12	44139598	44282750	143153	2	ENSDART00000085381	-7650	ebf3
ENSDARG00000018025	5	58043470	58043708	239	*	RARaa_peak_3678	201	Distal Intergenic	5	57913901	57923009	9109	2	ENSDART00000024207	-120461	tbx2a
ENSDARG00000018025	5	58077770	58078006	237	*	RARaa_peak_3679	113	Distal Intergenic	5	57913901	57923009	9109	2	ENSDART00000024207	-154761	tbx2a
ENSDARG00000018260	11	7225871	7226082	212	*	RARaa_peak_337	66	Promoter (<=1kb)	11	7194747	7226326	31580	2	ENSDART00000016472	244	bmp7a
ENSDARG00000018984	6	55996591	55996801	211	*	RARaa_peak_3889	65	Distal Intergenic	6	55881325	55968880	87556	2	ENSDART00000011652	-27711	eya2
ENSDARG00000019473	Zv9_scaffold3455	360971	361238	268	*	RARaa_peak_4660	56	Intron (ENSDART00000125405/ENSDARG00000019473, intron 10 of 14)	1024	348776	378693	29918	2	ENSDART00000125405	17455	kirrel3l
ENSDARG00000019473	Zv9_scaffold3455	394603	394942	340	*	RARaa_peak_4661	520	Promoter (3-4kb)	1024	348776	398477	49702	2	ENSDART00000045399	3535	kirrel3l
ENSDARG00000019930	22	16746734	16747062	329	*	RARaa_peak_2478	95	Distal Intergenic	22	16757547	16767302	9756	1	ENSDART00000083063	-10485	tal1
ENSDARG00000020544	11	25247735	25247967	233	*	RARaa_peak_402	52	Promoter (<=1kb)	11	25247488	25264875	17388	1	ENSDART00000017599	247	rem1
ENSDARG00000021948	5	30210639	30210977	339	*	RARaa_peak_3568	289	Promoter (1-2kb)	5	30203094	30209330	6237	2	ENSDART00000147687	-1309	tnc
ENSDARG00000030367	24	39471466	39471797	332	*	RARaa_peak_2863	217	Distal Intergenic	24	39444632	39459007	14376	2	ENSDART00000041805	-12459	metrn
ENSDARG00000031136	20	25193810	25194151	342	*	RARaa_peak_2135	769	Distal Intergenic	20	25254719	25260798	6080	1	ENSDART00000153088	-60568	moxd1
ENSDARG00000031548	2	7759646	7759954	309	*	RARaa_peak_1887	264	Exon (ENSDART00000040209/ENSDARG00000031548, exon 7 of 16)	2	7708305	7801920	93616	2	ENSDART00000040209	41966	ephb3a
ENSDARG00000031782	17	25390850	25391062	213	*	RARaa_peak_1421	113	Promoter (3-4kb)	17	25387822	25390832	3011	1	ENSDART00000132759	3028	aim1a
ENSDARG00000032369	20	21028078	21028391	314	*	RARaa_peak_2114	148	Intron (ENSDART00000035827/ENSDARG00000005002, intron 12 of 18)	20	20999987	21004942	4956	2	ENSDART00000039907	-23136	btbd6b
ENSDARG00000034043	7	37290476	37290751	276	*	RARaa_peak_4035	218	Distal Intergenic	7	37161445	37164943	3499	2	ENSDART00000043857	-125533	irx5a
ENSDARG00000034043	7	37310560	37310799	240	*	RARaa_peak_4036	106	Distal Intergenic	7	37161445	37164943	3499	2	ENSDART00000043857	-145617	irx5a
ENSDARG00000034043	7	37361897	37362117	221	*	RARaa_peak_4037	76	Distal Intergenic	7	37161445	37164943	3499	2	ENSDART00000043857	-196954	irx5a
ENSDARG00000034043	7	37391319	37391542	224	*	RARaa_peak_4038	74	Distal Intergenic	7	37161445	37164943	3499	2	ENSDART00000043857	-226376	irx5a
ENSDARG00000034893	3	33257991	33258310	320	*	RARaa_peak_3103	108	Promoter (7-8kb)	3	33202980	33250855	47876	2	ENSDART00000044677	-7136	rarab
ENSDARG00000034893	3	33350506	33350762	257	*	RARaa_peak_3104	100	Intron (ENSDART00000151070/ENSDARG00000034893, intron 1 of 3)	3	33201407	33312201	110795	2	ENSDART00000126022	-38305	rarab
ENSDARG00000036121	14	45447734	45447961	228	*	RARaa_peak_988	81	Distal Intergenic	14	45217205	45365436	148232	2	ENSDART00000052444	-82298	pcdh10b
ENSDARG00000037760	1	8455318	8455622	305	*	RARaa_peak_25	248	Distal Intergenic	1	8366187	8370199	4013	1	ENSDART00000055009	89131	uncx4.1
ENSDARG00000042835	15	4372778	4373095	318	*	RARaa_peak_1014	121	Intron (ENSDART00000155619/ENSDARG00000042835, intron 1 of 13)	15	4286775	4387187	100413	2	ENSDART00000155619	14092	tfdp2
ENSDARG00000044774	21	11907526	11907832	307	*	RARaa_peak_2283	61	Intron (ENSDART00000111666/ENSDARG00000074697, intron 7 of 8)	21	11887950	11892809	4860	2	ENSDART00000065817	-14717	pou5f3
ENSDARG00000053209	7	35517945	35518208	264	*	RARaa_peak_4024	110	Distal Intergenic	7	35526334	35534911	8578	2	ENSDART00000125131	16703	smad6a
ENSDARG00000053209	7	35528934	35529233	300	*	RARaa_peak_4025	208	Promoter (5-6kb)	7	35526334	35534911	8578	2	ENSDART00000125131	5678	smad6a
ENSDARG00000054454	2	39809061	39809391	331	*	RARaa_peak_1987	245	Intron (ENSDART00000098632/ENSDARG00000054454, intron 3 of 17)	2	39772017	39840214	68198	2	ENSDART00000098632	30823	epha4a
ENSDARG00000054454	2	39835104	39835430	327	*	RARaa_peak_1988	90	Promoter (4-5kb)	2	39772017	39840214	68198	2	ENSDART00000098632	4784	epha4a
ENSDARG00000055373	11	36320747	36321111	365	*	RARaa_peak_439	180	Intron (ENSDART00000031441/ENSDARG00000055373, intron 8 of 17)	11	36291758	36339001	47244	2	ENSDART00000139712	17890	sema3fb
ENSDARG00000055373	11	36375685	36375933	249	*	RARaa_peak_440	51	Intron (ENSDART00000031441/ENSDARG00000055373, intron 1 of 17)	11	36289347	36410500	121154	2	ENSDART00000031441	34567	sema3fb
ENSDARG00000055373	11	36378699	36378932	234	*	RARaa_peak_441	70	Intron (ENSDART00000031441/ENSDARG00000055373, intron 1 of 17)	11	36289347	36410500	121154	2	ENSDART00000031441	31568	sema3fb
ENSDARG00000055505	22	26652026	26652353	328	*	RARaa_peak_2528	176	Distal Intergenic	22	26672330	26687102	14773	2	ENSDART00000105088	34749	pdgfaa
ENSDARG00000056438	23	23716340	23716618	279	*	RARaa_peak_2649	70	Distal Intergenic	23	23693662	23695447	1786	2	ENSDART00000078936	-20893	her9
ENSDARG00000056483	22	21329343	21329604	262	*	RARaa_peak_2513	129	Intron (ENSDART00000133982/ENSDARG00000056483, intron 4 of 17)	22	21274807	21367023	92217	2	ENSDART00000064902	37419	ssbp4
ENSDARG00000056483	22	21338707	21339082	376	*	RARaa_peak_2514	62	Intron (ENSDART00000133982/ENSDARG00000056483, intron 3 of 17)	22	21274807	21367023	92217	2	ENSDART00000064902	27941	ssbp4
ENSDARG00000056483	22	21388951	21389290	340	*	RARaa_peak_2515	178	Distal Intergenic	22	21274805	21367189	92385	2	ENSDART00000133982	-21762	ssbp4
ENSDARG00000057276	6	15712975	15713237	263	*	RARaa_peak_3762	135	Intron (ENSDART00000127133/ENSDARG00000057276, intron 9 of 17)	6	15662478	15690252	27775	1	ENSDART00000128939	50497	iqca1
ENSDARG00000057586	19	22551415	22551677	263	*	RARaa_peak_1777	53	Promoter (4-5kb)	19	22547104	22556332	9229	1	ENSDART00000080294	4311	sall3b
ENSDARG00000057633	6	12844247	12844573	327	*	RARaa_peak_3752	89	Distal Intergenic	6	12834038	12835264	1227	1	ENSDART00000149018	10209	cxcr4a
ENSDARG00000059672	7	52883137	52883429	293	*	RARaa_peak_4112	286	Promoter (5-6kb)	7	52819637	52889083	69447	2	ENSDART00000083189	5654
ENSDARG00000059680	3	40592081	40592339	259	*	RARaa_peak_3130	170	Distal Intergenic	3	40571229	40584271	13043	1	ENSDART00000083212	20852	fscn1a
ENSDARG00000060115	6	43034228	43034555	328	*	RARaa_peak_3848	194	Distal Intergenic	6	43007816	43023475	15660	2	ENSDART00000084389	-10753	lrrn1
ENSDARG00000061688	5	28049878	28050153	276	*	RARaa_peak_3562	55	Promoter (<=1kb)	5	27913572	28050012	136441	2	ENSDART00000088222	0	arvcfb
ENSDARG00000062824	18	15886681	15886905	225	*	RARaa_peak_1583	78	Distal Intergenic	18	15905974	15913914	7941	1	ENSDART00000142584	-19069	alx1
ENSDARG00000062973	11	8158276	8158656	381	*	RARaa_peak_339	142	Exon (ENSDART00000101561/ENSDARG00000062973, exon 15 of 20)	11	8127302	8261265	133964	2	ENSDART00000101561	102609	ttll7
ENSDARG00000063484	23	2302894	2303252	359	*	RARaa_peak_2578	694	Distal Intergenic	23	2378443	2426976	48534	1	ENSDART00000092822	-75191	PLEKHG1
ENSDARG00000068365	8	34081477	34081686	210	*	RARaa_peak_4298	76	Distal Intergenic	8	34125467	34126634	1168	2	ENSDART00000147131	44948	lmx1bb
ENSDARG00000068365	8	34176199	34176480	282	*	RARaa_peak_4299	86	Intron (ENSDART00000127460/ENSDARG00000068365, intron 2 of 7)	8	34125467	34126634	1168	2	ENSDART00000147131	-49565	lmx1bb
ENSDARG00000069763	9	23601671	23602065	395	*	RARaa_peak_4455	324	Intron (ENSDART00000090907/ENSDARG00000062696, intron 19 of 23)	9	23665132	23682366	17235	1	ENSDART00000126015	-63067	etv5a
ENSDARG00000070903	25	19074635	19074887	253	*	RARaa_peak_2950	135	Promoter (<=1kb)	25	19074628	19166341	91714	1	ENSDART00000104461	7	met
ENSDARG00000074337	6	57628392	57628593	202	*	RARaa_peak_3891	70	Distal Intergenic	6	57584434	57605373	20940	2	ENSDART00000083807	-23019	cbfa2t2
ENSDARG00000074396	12	36846764	36847012	249	*	RARaa_peak_620	204	Distal Intergenic	12	36863887	36885211	21325	1	ENSDART00000111717	-16875	fscn2b
ENSDARG00000076895	13	34038062	34038395	334	*	RARaa_peak_798	482	Promoter (5-6kb)	13	34042150	34044099	1950	2	ENSDART00000112985	5704	flrt3
ENSDARG00000076895	13	34262325	34262621	297	*	RARaa_peak_800	174	Distal Intergenic	13	34040926	34051634	10709	2	ENSDART00000143703	-210691	flrt3
ENSDARG00000077192	9	1011215	1011513	299	*	RARaa_peak_4394	167	Promoter (2-3kb)	9	1014449	1035656	21208	1	ENSDART00000133112	-2936	slc15a1a
ENSDARG00000077852	23	23283863	23284153	291	*	RARaa_peak_2645	67	Distal Intergenic	23	23314851	23343282	28432	1	ENSDART00000146415	-30698	samd11
ENSDARG00000077852	23	23418146	23418345	200	*	RARaa_peak_2647	74	Promoter (4-5kb)	23	23413150	23416901	3752	1	ENSDART00000132418	4996	samd11
ENSDARG00000089790	21	19381270	19381488	219	*	RARaa_peak_2321	66	Promoter (3-4kb)	21	19377270	19464688	87419	1	ENSDART00000126005	4000	efna5a
ENSDARG00000089790	21	19436296	19436608	313	*	RARaa_peak_2322	277	Intron (ENSDART00000147951/ENSDARG00000089790, intron 2 of 5)	21	19377270	19464688	87419	1	ENSDART00000126005	59026	efna5a
ENSDARG00000091086	8	25681352	25681566	215	*	RARaa_peak_4263	67	Distal Intergenic	8	25649690	25660880	11191	2	ENSDART00000126220	-20472	BX324132.5
ENSDARG00000091834	3	38721547	38721876	330	*	RARaa_peak_3125	52	Intron (ENSDART00000127483/ENSDARG00000091834, intron 2 of 12)	3	38700207	38740380	40174	2	ENSDART00000127483	18504	si:ch211-198m17.1
