## Supplementary material for "Identification of downstream effectors of retinoic acid specifying the zebrafish pancreas by integrative genomics": Sup.Table6

### Sheet: zebrafish RAR in CNE
seqnames	start	end	width	strand	geneId	name	score	location of peak	distanceToTSS	Associated.Gene.Name	Highly conserved sequence (HCNE)
chr7	53982268	53982502	235	*	ENSDARG00000080040	RARaa_peak_4117	99	Promoter (<=1kb)	-758	5S_rRNA
chr25	15227600	15227854	255	*	ENSDARG00000084915	RARaa_peak_2933	153	Distal Intergenic	26135	5S_rRNA
chr23	9952845	9953095	251	*	ENSDARG00000085646	RARaa_peak_2597	54	Promoter (6-7kb)	6804	5S_rRNA
chr7	29918014	29918361	348	*	ENSDARG00000085703	RARaa_peak_4010	306	Promoter (3-4kb)	-3165	5S_rRNA
chr5	26134735	26134995	261	*	ENSDARG00000085740	RARaa_peak_3556	102	Distal Intergenic	23914	5S_rRNA
chr17	53390535	53390981	447	*	ENSDARG00000090922	RARaa_peak_1521	1152	Intron (ENSDART00000129114/ENSDARG00000091279, intron 2 of 4)	24924	ANGEL1 (2 of 2)	x
chr17	53393742	53394094	353	*	ENSDARG00000090922	RARaa_peak_1522	682	Intron (ENSDART00000129114/ENSDARG00000091279, intron 2 of 4)	21811	ANGEL1 (2 of 2)	x
chr6	32058654	32058990	337	*	ENSDARG00000044365	RARaa_peak_3807	412	Exon (ENSDART00000042134/ENSDARG00000078675, exon 23 of 49)	-17331	angptl3
chr22	40060468	40060697	230	*	ENSDARG00000054028	RARaa_peak_2559	66	Distal Intergenic	-42712	atp11b
chr17	21237189	21237450	262	*	ENSDARG00000013443	RARaa_peak_1399	101	Intron (ENSDART00000007021/ENSDARG00000013443, intron 1 of 13)	10905	atp6v1ba
chr12	24838505	24838849	345	*	ENSDARG00000055381	RARaa_peak_572	559	Promoter (7-8kb)	-7700	bambia
chr6	6434800	6435173	374	*	ENSDARG00000090395	RARaa_peak_3738	582	Promoter (8-9kb)	-8033	BX005290.1
chr13	19818622	19818908	287	*	ENSDARG00000075596	RARaa_peak_747	235	Distal Intergenic	-50824	BX842696.1	x
chr13	17454155	17454466	312	*	ENSDARG00000057166	RARaa_peak_739	148	Intron (ENSDART00000145499/ENSDARG00000057166, intron 2 of 6)	58722	C13H10orf11
chr7	464350	464624	275	*	ENSDARG00000090143	RARaa_peak_3898	66	Distal Intergenic	-16556	CABZ01074659.1
chr18	49813198	49813459	262	*	ENSDARG00000074198	RARaa_peak_1692	108	Promoter (1-2kb)	-1994	CABZ01102516.1
chr1	60256519	60258498	1980	*	ENSDARG00000028524	RARaa_peak_170a	320	Promoter (4-5kb)	4736	col5a3b
chr5	17441305	17441684	380	*	ENSDARG00000068742	RARaa_peak_3512	659	Distal Intergenic	24169	CR384085.1
chr7	9430961	9431267	307	*	ENSDARG00000056166	RARaa_peak_3925	338	Distal Intergenic	-24342	CR759816.1
chr12	9712464	9712771	308	*	ENSDARG00000033999	RARaa_peak_537	309	Promoter (<=1kb)	0	cyp26a1	x
chr12	9716299	9716707	409	*	ENSDARG00000033999	RARaa_peak_539	1853	Promoter (3-4kb)	-3744	cyp26a1
chr12	9717835	9718227	393	*	ENSDARG00000033999	RARaa_peak_540	1387	Promoter (5-6kb)	-5280	cyp26a1
chr20	21978748	21979027	280	*	ENSDARG00000009689	RARaa_peak_2123	164	Promoter (3-4kb)	3176	daam1b
chr5	75314977	75315770	794	*	ENSDARG00000016015	RARaa_peak_3707	374	Promoter (6-7kb)	6135	ddx54
chr17	16756029	16756369	341	*	ENSDARG00000094857	RARaa_peak_1385	343	Intron (ENSDART00000153697/ENSDARG00000043746, intron 3 of 3)	41373	dio2
chr9	1944774	1945052	279	*	ENSDARG00000080641	RARaa_peak_4401	207	Promoter (<=1kb)	-942	dre-mir-10b-1
chr23	36180031	36180253	223	*	ENSDARG00000082918	RARaa_peak_2690	82	Promoter (1-2kb)	-1292	dre-mir-10b-2
chr3	24008644	24008996	353	*	ENSDARG00000081638	RARaa_peak_3053	207	Promoter (2-3kb)	-2896	dre-mir-10c	x
chr13	19538988	19539203	216	*	ENSDARG00000039701	RARaa_peak_746	51	Distal Intergenic	171396	emx2
chr20	24982048	24982409	362	*	ENSDARG00000004635	RARaa_peak_2134	194	Intron (ENSDART00000102788/ENSDARG00000004635, intron 3 of 17)	10236	epha7
chr10	117291	118029	739	*	ENSDARG00000077304	RARaa_peak_171	711	Promoter (<=1kb)	184	erg
chr12	9790661	9791060	400	*	ENSDARG00000020521	RARaa_peak_544	142	Intron (ENSDART00000125230/ENSDARG00000020521, intron 11 of 21)	14320	exoc6
chr24	13907303	13907572	270	*	ENSDARG00000014259	RARaa_peak_2786	158	Intron (ENSDART00000134221/ENSDARG00000014259, intron 11 of 16)	71045	eya1
chr6	43608710	43608957	248	*	ENSDARG00000014181	RARaa_peak_3850	215	Promoter (<=1kb)	-285	foxp1b	x
chr5	46115549	46115793	245	*	ENSDARG00000077298	RARaa_peak_3625	96	Promoter (<=1kb)	-162	gas1a
chr5	25031586	25031925	340	*	ENSDARG00000032737	RARaa_peak_3547	184	Promoter (<=1kb)	-49	gria3a
chr15	15025057	15026037	981	*	ENSDARG00000006615	RARaa_peak_1048b	99	Promoter (5-6kb)	5941	hnf1ba
chr19	19229179	19229490	312	*	ENSDARG00000036231	RARaa_peak_1758	328	Promoter (1-2kb)	1251	hoxa3a	x
chr19	19229595	19230065	471	*	ENSDARG00000036231	RARaa_peak_1759	1167	Promoter (1-2kb)	1667	hoxa3a	x
chr19	19224753	19225054	302	*	ENSDARG00000001784	RARaa_peak_1757	290	Promoter (<=1kb)	-268	hoxa5a	x
chr3	24062768	24063024	257	*	ENSDARG00000008174	RARaa_peak_3058	193	Promoter (2-3kb)	2629	hoxb1a
chr3	24065615	24066249	635	*	ENSDARG00000008174	RARaa_peak_3059b	851	Promoter (5-6kb)	5476	hoxb1a
chr3	24034415	24034772	358	*	ENSDARG00000029263	RARaa_peak_3057	173	Promoter (<=1kb)	306	hoxb3a	x
chr3	24005590	24006023	434	*	ENSDARG00000013533	RARaa_peak_3052	1284	Promoter (3-4kb)	3510	hoxb4a	x
chr23	36186172	36186414	243	*	ENSDARG00000070338	RARaa_peak_2691	129	Promoter (3-4kb)	3745	hoxc4a	x
chr9	1938820	1939106	287	*	ENSDARG00000059276	RARaa_peak_4400	415	Promoter (2-3kb)	2837	hoxd4a
chr21	22475175	22475443	269	*	ENSDARG00000080012	RARaa_peak_2335	78	Distal Intergenic	47930	htr3a
chr5	34411918	34412133	216	*	ENSDARG00000054906	RARaa_peak_3579	80	Promoter (2-3kb)	2775	ier5l
chr2	3608379	3608598	220	*	ENSDARG00000088271	RARaa_peak_1879	79	Intron (ENSDART00000098394/ENSDARG00000058822, intron 3 of 4)	28067	ipp
chr7	37290476	37290751	276	*	ENSDARG00000034043	RARaa_peak_4035	218	Distal Intergenic	-125533	irx5a
chr13	35563380	35563601	222	*	ENSDARG00000013168	RARaa_peak_802	80	Promoter (2-3kb)	2606	jag1b
chr21	217888	218672	785	*	ENSDARG00000007915	RARaa_peak_2242	281	Promoter (3-4kb)	-3563	jak2a
chr11	46100252	46100511	260	*	ENSDARG00000030791	RARaa_peak_485	131	Promoter (4-5kb)	-4662	mafgb
chr13	5129470	5129966	497	*	ENSDARG00000012078	RARaa_peak_680	1372	Distal Intergenic	112488	meis1	x
chr13	5174760	5175116	357	*	ENSDARG00000012078	RARaa_peak_682	622	Intron (ENSDART00000102576/ENSDARG00000012078, intron 9 of 12)	67338	meis1
chr13	5175667	5176372	706	*	ENSDARG00000012078	RARaa_peak_683a	441	Intron (ENSDART00000102576/ENSDARG00000012078, intron 9 of 12)	66082	meis1
chr13	5177898	5178140	243	*	ENSDARG00000012078	RARaa_peak_684	98	Intron (ENSDART00000102576/ENSDARG00000012078, intron 9 of 12)	64314	meis1
chr17	53430410	53430658	249	*	ENSDARG00000042361	RARaa_peak_1525	107	Promoter (1-2kb)	-1497	meis2a	x
chr11	19058822	19059215	394	*	ENSDARG00000077404	RARaa_peak_374	1408	Distal Intergenic	-26600	ncoa3	x
chr22	17169124	17169567	444	*	ENSDARG00000062420	RARaa_peak_2480	110	Intron (ENSDART00000063467/ENSDARG00000062420, intron 2 of 11)	49651	nfia
chr22	17210224	17210695	472	*	ENSDARG00000062420	RARaa_peak_2484	2156	Promoter (8-9kb)	8523	nfia
chr8	21225212	21225478	267	*	ENSDARG00000043210	RARaa_peak_4250	329	Intron (ENSDART00000138604/ENSDARG00000043210, intron 2 of 9)	62458	nfic
chr18	23820342	23820594	253	*	ENSDARG00000040926	RARaa_peak_1620	133	Distal Intergenic	-13634	nr2f2
chr15	29050353	29050822	470	*	ENSDARG00000068965	RARaa_peak_1124	234	Promoter (7-8kb)	-7654	nrip1a	x
chr13	30039706	30039939	234	*	ENSDARG00000028148	RARaa_peak_780	84	Distal Intergenic	37494	pax2a
chr8	52800465	52800903	439	*	ENSDARG00000089900	RARaa_peak_4375	300	Promoter (<=1kb)	0	PEBP4
chr12	1220266	1220619	354	*	ENSDARG00000037358	RARaa_peak_497	743	Promoter (8-9kb)	8406	polr3e
chr16	34832574	34832930	357	*	ENSDARG00000076262	RARaa_peak_1282	117	Distal Intergenic	-41361	pou3f2b
chr6	4479288	4479540	253	*	ENSDARG00000005559	RARaa_peak_3732	86	Distal Intergenic	46947	pou4f1
chr12	50232005	50232358	354	*	ENSDARG00000052842	RARaa_peak_654	53	Promoter (4-5kb)	-4047	ppifb
chr8	30817202	30817450	249	*	ENSDARG00000095859	RARaa_peak_4284	142	Promoter (6-7kb)	6136	ptch1
chr8	30822539	30822750	212	*	ENSDARG00000095859	RARaa_peak_4285	99	Intron (ENSDART00000007640/ENSDARG00000016404, intron 2 of 22)	11473	ptch1
chr17	27663465	27663715	251	*	ENSDARG00000044462	RARaa_peak_1429	139	Promoter (3-4kb)	3453	qkia
chr17	27866172	27866406	235	*	ENSDARG00000097478	RARaa_peak_1431	93	3' UTR	83384	qkia	x
chr13	3497841	3498203	363	*	ENSDARG00000002026	RARaa_peak_671	481	3' UTR	10687	qkib	x
chr17	42000051	42000367	317	*	ENSDARG00000005861	RARaa_peak_1498	93	Distal Intergenic	-85479	ralgapa2
chr18	14976682	14976937	256	*	ENSDARG00000026395	RARaa_peak_1581	142	Intron (ENSDART00000091466/ENSDARG00000062915, intron 24 of 28)	-16992	rfx4
chr2	32840597	32841160	564	*	ENSDARG00000060929	RARaa_peak_1962a	198	Intron (ENSDART00000134651/ENSDARG00000060929, intron 1 of 13)	-66297	rnf220a
chr19	21368460	21368667	208	*	ENSDARG00000096358	RARaa_peak_1768	66	Distal Intergenic	55084	si:ch211-129n15.7
chr17	30388507	30388747	241	*	ENSDARG00000097668	RARaa_peak_1447	124	Intron (ENSDART00000154906/ENSDARG00000097668, intron 2 of 2)	37068	si:ch211-139l2.1	x
chr13	9940038	9940334	297	*	ENSDARG00000095483	RARaa_peak_706	87	Intron (ENSDART00000133968/ENSDARG00000095224, intron 7 of 7)	-27962	si:ch211-153i8.2
chr18	23689346	23689680	335	*	ENSDARG00000092402	RARaa_peak_1618	106	Intron (ENSDART00000133361/ENSDARG00000040926, intron 3 of 4)	28027	si:ch211-208h1.1
chr15	25126441	25126706	266	*	ENSDARG00000097316	RARaa_peak_1086	79	Distal Intergenic	-31000	si:ch211-212m6.3
chr18	23457359	23457597	239	*	ENSDARG00000097764	RARaa_peak_1613	54	Distal Intergenic	160006	si:ch211-247g11.2
chr18	23573051	23573405	355	*	ENSDARG00000097764	RARaa_peak_1615	359	Distal Intergenic	44198	si:ch211-247g11.2
chr18	23591312	23591525	214	*	ENSDARG00000097764	RARaa_peak_1616	58	Distal Intergenic	26078	si:ch211-247g11.2
chr24	25161431	25161727	297	*	ENSDARG00000097984	RARaa_peak_2823	141	Distal Intergenic	-50461	si:ch211-277b21.2
chr6	36259700	36259923	224	*	ENSDARG00000094164	RARaa_peak_3820	82	Promoter (8-9kb)	8407	si:dkey-111k7.3	x
chr5	51556132	51556654	523	*	ENSDARG00000098045	RARaa_peak_3653	1202	Exon (ENSDART00000155405/ENSDARG00000098045, exon 2 of 2)	18084	si:dkey-172f14.2
chr5	51035559	51035823	265	*	ENSDARG00000052693	RARaa_peak_3639	129	Distal Intergenic	-223806	si:dkey-172m14.1
chr13	5273204	5273575	372	*	ENSDARG00000095303	RARaa_peak_688	658	Promoter (2-3kb)	-2563	si:dkey-196j8.3
chr17	29062324	29062677	354	*	ENSDARG00000097263	RARaa_peak_1435	682	Intron (ENSDART00000157210/ENSDARG00000097263, intron 2 of 3)	18934	si:dkey-28g23.3
chr17	29083904	29084135	232	*	ENSDARG00000097263	RARaa_peak_1436	60	Promoter (2-3kb)	-2293	si:dkey-28g23.3
chr22	1353337	1353601	265	*	ENSDARG00000074125	RARaa_peak_2425	173	Intron (ENSDART00000121703/ENSDARG00000086744, intron 1 of 3)	20376	si:dkey-4c15.5
chr5	51182509	51182820	312	*	ENSDARG00000094128	RARaa_peak_3642	235	Distal Intergenic	343066	si:dkeyp-10a3.2
chr5	51184797	51185177	381	*	ENSDARG00000094128	RARaa_peak_3643	958	Distal Intergenic	340709	si:dkeyp-10a3.2
chr5	51455382	51455589	208	*	ENSDARG00000094128	RARaa_peak_3652	72	Distal Intergenic	70297	si:dkeyp-10a3.2
chr6	31931335	31931557	223	*	ENSDARG00000096309	RARaa_peak_3805	67	Distal Intergenic	-42465	si:rp71-1i8.1
chr12	28733098	28733435	338	*	ENSDARG00000001498	RARaa_peak_590	421	Promoter (5-6kb)	5072	skap1
chr12	28733634	28734074	441	*	ENSDARG00000001498	RARaa_peak_591	1573	Promoter (5-6kb)	5608	skap1
chr12	28734572	28735034	463	*	ENSDARG00000001498	RARaa_peak_592	753	Promoter (6-7kb)	6546	skap1
chr12	28740406	28740802	397	*	ENSDARG00000001498	RARaa_peak_594	1362	Intron (ENSDART00000153030/ENSDARG00000001498, intron 4 of 12)	12380	skap1	x
chr17	33339814	33340186	373	*	ENSDARG00000000837	RARaa_peak_1463	449	Distal Intergenic	-23866	snx9a
chr11	1489712	1490087	376	*	ENSDARG00000016783	RARaa_peak_308	609	Promoter (<=1kb)	-95	srsf6b	x
chr12	32761105	32761583	479	*	ENSDARG00000004415	RARaa_peak_606	392	Intron (ENSDART00000153068/ENSDARG00000004415, intron 3 of 14)	28466	tcf7l2
chr24	8440015	8440260	246	*	ENSDARG00000059279	RARaa_peak_2761	105	Distal Intergenic	88955	tfap2a
chr7	48296708	48297391	684	*	ENSDARG00000015959	RARaa_peak_4091a	139	Distal Intergenic	44958	TSHZ3
chr7	48334060	48334310	251	*	ENSDARG00000015959	RARaa_peak_4094	53	Promoter (8-9kb)	8039	TSHZ3
chr7	48353260	48353584	325	*	ENSDARG00000015959	RARaa_peak_4095	417	Distal Intergenic	-10911	TSHZ3
chr17	53856247	53857050	804	*	ENSDARG00000044689	RARaa_peak_1531a	1458	Promoter (3-4kb)	-3933	ttc8
chr18	3518790	3519043	254	*	ENSDARG00000086386	RARaa_peak_1552	93	Distal Intergenic	-25912	U6
chr10	39555067	39555455	389	*	ENSDARG00000012314	RARaa_peak_273	1408	Intron (ENSDART00000115250/ENSDARG00000012314, intron 18 of 23)	54395	usp25
chr23	13867767	13868032	266	*	ENSDARG00000078191	RARaa_peak_2612	204	Intron (ENSDART00000142494/ENSDARG00000078191, intron 1 of 3)	33951	zbtb46
chr1	17586020	17586258	239	*	ENSDARG00000079488	RARaa_peak_49	82	Promoter (4-5kb)	4592	zgc:195282
chr7	48107406	48107660	255	*	ENSDARG00000022251	RARaa_peak_4088	224	Distal Intergenic	125415	znf536	x
chr20	43840287	43840564	278	*	ENSDARG00000026630	RARaa_peak_2196	86	Promoter (2-3kb)	2222

### Sheet: murine RAR2h in CNE
seqnames	start	end	width	strand	geneId	name	score	annotation	distanceToTSS	Associated.Gene.Name
chr6	52194632	52195198	567	*	ENSMUSG00000000942	RAR_2h_1_peak_16383	1020	Promoter (2-3kb)	-2879	Hoxa4
chr11	95126749	95127133	385	*	ENSMUSG00000001510	RAR_2h_1_peak_3365	140	Promoter (6-7kb)	6630	Dlx3
chr14	99308097	99308367	271	*	ENSMUSG00000005148	RAR_2h_1_peak_6810	72	Promoter (9-10kb)	9406	Klf5
chr5	115300880	115301142	263	*	ENSMUSG00000009013	RAR_2h_1_peak_15406	89	Promoter (<=1kb)	0	Dynll1
chr7	137303038	137303299	262	*	ENSMUSG00000010476	RAR_2h_1_peak_18393	61	Intron (ENSMUST00000033378/ENSMUSG00000010476, intron 6 of 15)	11115	Ebf3
chr7	27381602	27381991	390	*	ENSMUSG00000011751	RAR_2h_1_peak_17422	78	Intron (ENSMUST00000108362/ENSMUSG00000011751, intron 2 of 17)	12515	Sptbn4
chr2	162932715	162933025	311	*	ENSMUSG00000016921	RAR_2h_1_peak_11957	149	Promoter (1-2kb)	1054	Srsf6
chr13	23684331	23684646	316	*	ENSMUSG00000018102	RAR_2h_1_peak_5045	83	Promoter (<=1kb)	132	Hist1h2bc
chr12	25098645	25099161	517	*	ENSMUSG00000020644	RAR_2h_1_peak_4238	208	Promoter (2-3kb)	-2553	Id2
chr12	25100565	25100843	279	*	ENSMUSG00000020644	RAR_2h_1_peak_4239	82	Promoter (4-5kb)	-4473	Id2
chr12	25124557	25125124	568	*	ENSMUSG00000020644	RAR_2h_1_peak_4242	142	Distal Intergenic	-28465	Id2
chr13	63513709	63514213	505	*	ENSMUSG00000021466	RAR_2h_1_peak_5415	208	Promoter (<=1kb)	283	Ptch1
chr14	105860799	105861323	525	*	ENSMUSG00000022114	RAR_2h_1_peak_6858	367	Distal Intergenic	35496	Spry2
chr14	105897373	105897725	353	*	ENSMUSG00000022114	RAR_2h_1_peak_6860	79	Promoter (<=1kb)	-554	Spry2
chr14	55709409	55710159	751	*	ENSMUSG00000022218	RAR_2h_1_peak_6498	804	Promoter (2-3kb)	2929	Tgm1
chr5	134456801	134457171	371	*	ENSMUSG00000023079	RAR_2h_1_peak_15727	236	Promoter (<=1kb)	-85	Gtf2ird1
chr18	76556228	76556693	466	*	ENSMUSG00000024563	RAR_2h_1_peak_10112	430	Distal Intergenic	293736	Smad2
chr19	16128648	16129005	358	*	ENSMUSG00000024639	RAR_2h_1_peak_10392	130	Promoter (3-4kb)	-3826	Gnaq
chr19	6970079	6970321	243	*	ENSMUSG00000024960	RAR_2h_1_peak_10287	77	Promoter (<=1kb)	-320	Plcb3
chr19	37695545	37696201	657	*	ENSMUSG00000024987	RAR_2h_1_peak_10516	2242	Promoter (1-2kb)	-1607	Cyp26a1
chr10	128625388	128625694	307	*	ENSMUSG00000025362	RAR_2h_1_peak_2330	73	Promoter (<=1kb)	812	Rps26
chr7	139528759	139529015	257	*	ENSMUSG00000025477	RAR_2h_1_peak_18426	63	Promoter (4-5kb)	4901	Inpp5a
chr1	180592991	180593241	251	*	ENSMUSG00000026496	RAR_2h_1_peak_1120	181	Promoter (1-2kb)	1708	Parp1
chr2	115869111	115869537	427	*	ENSMUSG00000027210	RAR_2h_1_peak_11530	278	Promoter (<=1kb)	-244	Meis2
chr2	115870577	115871049	473	*	ENSMUSG00000027210	RAR_2h_1_peak_11532	577	Promoter (1-2kb)	-1710	Meis2
chr2	116020948	116021489	542	*	ENSMUSG00000027210	RAR_2h_1_peak_11535	1151	Intron (ENSMUST00000028639/ENSMUSG00000027210, intron 7 of 11)	20557	Meis2
chr2	166030909	166031606	698	*	ENSMUSG00000027678	RAR_2h_1_peak_12031	1352	Intron (ENSMUST00000109252/ENSMUSG00000027678, intron 1 of 22)	-16312	Ncoa3
chr3	148832092	148832340	249	*	ENSMUSG00000028184	RAR_2h_1_peak_13286	71	Promoter (1-2kb)	1588	Adgrl2
chr4	43524962	43525334	373	*	ENSMUSG00000028464	RAR_2h_1_peak_13491	91	Promoter (1-2kb)	-1197	Tpm2
chr4	84523510	84524038	529	*	ENSMUSG00000028487	RAR_2h_1_peak_13716	73	Promoter (<=1kb)	0	Bnc2
chr4	84527106	84527335	230	*	ENSMUSG00000028487	RAR_2h_1_peak_13717	61	Promoter (3-4kb)	-3413	Bnc2
chr4	117373450	117373702	253	*	ENSMUSG00000028677	RAR_2h_1_peak_13902	82	Promoter (1-2kb)	1755	Rnf220
chr5	33529598	33530066	469	*	ENSMUSG00000029112	RAR_2h_1_peak_14936	625	Distal Intergenic	-95622	Nkx1-1
chr5	128917342	128917929	588	*	ENSMUSG00000029420	RAR_2h_1_peak_15665	126	Intron (ENSMUST00000196085/ENSMUSG00000029420, intron 1 of 20)	35104	Rimbp2
chr6	99013759	99014111	353	*	ENSMUSG00000030067	RAR_2h_1_peak_16649	117	Intron (ENSMUST00000113326/ENSMUSG00000030067, intron 6 of 17)	-10079	Foxp1
chr6	99028302	99028732	431	*	ENSMUSG00000030067	RAR_2h_1_peak_16650	155	Promoter (<=1kb)	0	Foxp1
chr7	130225423	130225743	321	*	ENSMUSG00000030849	RAR_2h_1_peak_18326	155	Promoter (3-4kb)	3013	Fgfr2
chr7	118749661	118750078	418	*	ENSMUSG00000030982	RAR_2h_1_peak_18225	264	Promoter (1-2kb)	1464	9030624J02Rik
chr7	137516436	137517228	793	*	ENSMUSG00000031068	RAR_2h_1_peak_18395	1039	Distal Intergenic	78788	Glrx3
chr8	78556780	78557290	511	*	ENSMUSG00000031684	RAR_2h_1_peak_19168	586	Intron (ENSMUST00000034111/ENSMUSG00000031684, intron 4 of 11)	47445	Slc10a7
chr8	119544573	119545297	725	*	ENSMUSG00000031835	RAR_2h_1_peak_19630	1220	Intron (ENSMUST00000081381/ENSMUSG00000031835, intron 3 of 22)	13464	Mbtps1
chr9	43737861	43738335	475	*	ENSMUSG00000032012	RAR_2h_1_peak_20252	430	Promoter (6-7kb)	-6241	Pvrl1
chr5	75084866	75085629	764	*	ENSMUSG00000035946	RAR_2h_1_peak_15133	693	Promoter (9-10kb)	9265	Gsx2
chr5	25275499	25275989	491	*	ENSMUSG00000038056	RAR_2h_1_peak_14850	527	Promoter (5-6kb)	5411	Kmt2c
chr6	52204470	52205100	631	*	ENSMUSG00000038253	RAR_2h_1_peak_16386	226	Promoter (<=1kb)	0	Hoxa5
chr11	98338803	98339248	446	*	ENSMUSG00000038255	RAR_2h_1_peak_3494	142	Promoter (9-10kb)	-9155	Neurod2
chr13	44751733	44752083	351	*	ENSMUSG00000038518	RAR_2h_1_peak_5211	117	Intron (ENSMUST00000174068/ENSMUSG00000038518, intron 2 of 3)	17693	Jarid2
chr1	72823390	72824008	619	*	ENSMUSG00000039323	RAR_2h_1_peak_430	128	Promoter (<=1kb)	-495	Igfbp2
chr8	40378592	40379167	576	*	ENSMUSG00000039478	RAR_2h_1_peak_18825	628	Exon (ENSMUST00000068999/ENSMUSG00000039478, exon 12 of 15)	21470	Micu3
chr7	131541938	131542373	436	*	ENSMUSG00000040148	RAR_2h_1_peak_18340	168	Promoter (<=1kb)	-494	Hmx3
chr7	19429126	19429422	297	*	ENSMUSG00000040705	RAR_2h_1_peak_17290	71	Promoter (7-8kb)	-7709	A930016O22Rik
chr11	6439601	6439859	259	*	ENSMUSG00000041126	RAR_2h_1_peak_2397	83	Promoter (4-5kb)	4493	H2afv
chr6	144250844	144251555	712	*	ENSMUSG00000041540	RAR_2h_1_peak_17035	855	Intron (ENSMUST00000141102/ENSMUSG00000041540, intron 4 of 13)	-41276	Sox5
chr18	66002653	66003133	481	*	ENSMUSG00000041891	RAR_2h_1_peak_10012	495	Promoter (<=1kb)	-16	Lman1
chr13	94706647	94707028	382	*	ENSMUSG00000042043	RAR_2h_1_peak_5671	168	Distal Intergenic	-81915	Tbca
chr5	121889551	121890471	921	*	ENSMUSG00000042589	RAR_2h_1_peak_15551	1611	Promoter (4-5kb)	4910	Cux2
chr4	124869116	124869625	510	*	ENSMUSG00000042763	RAR_2h_1_peak_14032	288	Promoter (6-7kb)	-6945	Maneal
chr5	28209667	28210655	989	*	ENSMUSG00000044681	RAR_2h_1_peak_14874	527	Promoter (<=1kb)	0	Cnpy1
chr7	127234747	127235342	596	*	ENSMUSG00000045598	RAR_2h_1_peak_18305	293	Promoter (1-2kb)	1492	Zfp553
chr11	64400730	64401125	396	*	ENSMUSG00000047759	RAR_2h_1_peak_2919	94	Distal Intergenic	-34207	Hs3st3a1
chr9	114486943	114487333	391	*	ENSMUSG00000047898	RAR_2h_1_peak_20957	118	Promoter (9-10kb)	9211	Ccr4
chr2	70278613	70279137	525	*	ENSMUSG00000047965	RAR_2h_1_peak_11277	1039	Intron (ENSMUST00000060208/ENSMUSG00000042064, intron 23 of 34)	-179845	Rpl9-ps7
chr16	76319589	76320202	614	*	ENSMUSG00000048490	RAR_2h_1_peak_8417	628	Promoter (3-4kb)	3456	Nrip1
chr16	76321604	76322022	419	*	ENSMUSG00000048490	RAR_2h_1_peak_8418	368	Promoter (1-2kb)	1636	Nrip1
chr8	69936381	69936779	399	*	ENSMUSG00000048967	RAR_2h_1_peak_19011	197	Intron (ENSMUST00000116463/ENSMUSG00000036180, intron 2 of 12)	-33669	Yjefn3
chr11	96190087	96190685	599	*	ENSMUSG00000049604	RAR_2h_1_peak_3391	2147	Promoter (3-4kb)	-3631	Hoxb13
chr7	115865711	115866052	342	*	ENSMUSG00000051910	RAR_2h_1_peak_18199	155	Intron (ENSMUST00000072804/ENSMUSG00000051910, intron 2 of 16)	-19606	Sox6
chr9	61070925	61071253	329	*	ENSMUSG00000052143	RAR_2h_1_peak_20459	83	Distal Intergenic	-232725	Gm9869
chr17	6747101	6747572	472	*	ENSMUSG00000052397	RAR_2h_1_peak_8583	168	Promoter (4-5kb)	-4280	Ezr
chr8	84976492	84976821	330	*	ENSMUSG00000052837	RAR_2h_1_peak_19252	82	Promoter (1-2kb)	1927	Junb
chr13	67769621	67769952	332	*	ENSMUSG00000052909	RAR_2h_1_peak_5558	168	Promoter (3-4kb)	3677	Gm9894
chr19	60054965	60055609	645	*	ENSMUSG00000053117	RAR_2h_1_peak_10740	323	Distal Intergenic	-89066	E330013P04Rik
chr8	70339740	70339969	230	*	ENSMUSG00000055694	RAR_2h_1_peak_19026	59	Promoter (9-10kb)	9923	Gdf1
chr5	145217821	145218373	553	*	ENSMUSG00000055991	RAR_2h_1_peak_15985	302	Promoter (9-10kb)	9253	Zkscan5
chr11	96578392	96579434	1043	*	ENSMUSG00000057058	RAR_2h_1_peak_3406	964	Intron (ENSMUST00000103154/ENSMUSG00000057058, intron 4 of 12)	88531	Skap1
chr11	96582485	96582975	491	*	ENSMUSG00000057058	RAR_2h_1_peak_3407	629	3' UTR	92624	Skap1
chr13	21780649	21780878	230	*	ENSMUSG00000058773	RAR_2h_1_peak_4986	61	Promoter (<=1kb)	-24	Hist1h1b
chr3	141853847	141854222	376	*	ENSMUSG00000059921	RAR_2h_1_peak_13246	105	Intron (ENSMUST00000029948/ENSMUSG00000052430, intron 8 of 10)	63995	Unc5c
chr13	23760246	23760498	253	*	ENSMUSG00000060093	RAR_2h_1_peak_5050	63	Promoter (<=1kb)	732	Hist1h4a
chr17	10209316	10209851	536	*	ENSMUSG00000062078	RAR_2h_1_peak_8622	1224	3' UTR	109510	Qk
chr14	122451232	122451583	352	*	ENSMUSG00000064052	RAR_2h_1_peak_6966	191	Promoter (<=1kb)	-117	Gm5089
chr13	21750251	21750564	314	*	ENSMUSG00000064288	RAR_2h_1_peak_4982	75	Promoter (<=1kb)	0	Hist1h4k
chr11	96311721	96312534	814	*	ENSMUSG00000065519	RAR_2h_1_peak_3395	814	Promoter (4-5kb)	-4631	Mir10a
chr11	96314401	96314802	402	*	ENSMUSG00000065519	RAR_2h_1_peak_3396	155	Promoter (2-3kb)	-2363	Mir10a
chr2	146220720	146221010	291	*	ENSMUSG00000068154	RAR_2h_1_peak_11743	82	Promoter (<=1kb)	-911	Insm1
chr3	96220813	96221053	241	*	ENSMUSG00000068855	RAR_2h_1_peak_12936	54	Promoter (<=1kb)	0	Hist2h2ac
chr13	23573900	23574651	752	*	ENSMUSG00000069268	RAR_2h_1_peak_5043	117	Promoter (<=1kb)	0	Hist1h2bf
chr13	21809786	21810085	300	*	ENSMUSG00000069307	RAR_2h_1_peak_4992	99	Promoter (<=1kb)	112	Hist1h2bq
chr10	69981503	69981732	230	*	ENSMUSG00000069601	RAR_2h_1_peak_1803	61	Promoter (<=1kb)	-392	Ank3
chr12	53063104	53063458	355	*	ENSMUSG00000070192	RAR_2h_1_peak_4339	323	Intron (ENSMUST00000095737/ENSMUSG00000061603, intron 9 of 13)	-16278	n-R5s58
chr8	79030087	79030437	351	*	ENSMUSG00000071064	RAR_2h_1_peak_19174	302	Promoter (1-2kb)	1500	Zfp827
chr13	23746849	23747249	401	*	ENSMUSG00000075031	RAR_2h_1_peak_5049	142	Promoter (<=1kb)	59	Hist1h2bb
chr15	103038754	103039156	403	*	ENSMUSG00000075394	RAR_2h_1_peak_7832	142	Promoter (4-5kb)	4359	Hoxc4
chr18	81794941	81795582	642	*	ENSMUSG00000077599	RAR_2h_1_peak_10153	104	Distal Intergenic	-185487	Gm26012
chr12	106175234	106175787	554	*	ENSMUSG00000077640	RAR_2h_1_peak_4750	499	Distal Intergenic	-45288	Gm24986
chr7	73537550	73538168	619	*	ENSMUSG00000078671	RAR_2h_1_peak_17822	94	Promoter (<=1kb)	0	Chd2
chr7	16047928	16048350	423	*	ENSMUSG00000078796	RAR_2h_1_peak_17250	208	Distal Intergenic	-23592	Zfp541
chr8	92743104	92743571	468	*	ENSMUSG00000078967	RAR_2h_1_peak_19334	236	Distal Intergenic	-26129	Gm3272
chr8	71687013	71687251	239	*	ENSMUSG00000079019	RAR_2h_1_peak_19087	67	Promoter (1-2kb)	-1963	Insl3
chr2	120475947	120476645	699	*	ENSMUSG00000079110	RAR_2h_1_peak_11585	594	Promoter (<=1kb)	-273	Capn3
chr4	98108743	98108992	250	*	ENSMUSG00000081096	RAR_2h_1_peak_13753	71	Intron (ENSMUST00000075448/ENSMUSG00000028565, intron 10 of 10)	37607	Gm12691
chr2	73142852	73143136	285	*	ENSMUSG00000083569	RAR_2h_1_peak_11317	104	Intron (ENSMUST00000028517/ENSMUSG00000027108, intron 5 of 10)	11107	Gm13666
chr4	124478072	124478385	314	*	ENSMUSG00000084757	RAR_2h_1_peak_14023	155	Promoter (7-8kb)	7574	1700057H15Rik
chr13	23530182	23530598	417	*	ENSMUSG00000085016	RAR_2h_1_peak_5036	202	Promoter (<=1kb)	345	Gm11335
chr4	55650871	55651303	433	*	ENSMUSG00000085375	RAR_2h_1_peak_13578	250	Distal Intergenic	45722	Gm12506
chr11	96310299	96311078	780	*	ENSMUSG00000085645	RAR_2h_1_peak_3394	2521	Promoter (3-4kb)	-3389	Hoxb5os
chr6	52175229	52175665	437	*	ENSMUSG00000085696	RAR_2h_1_peak_16381	82	Promoter (<=1kb)	0	Hoxaas3
chr6	52196610	52197220	611	*	ENSMUSG00000085696	RAR_2h_1_peak_16384	544	Promoter (3-4kb)	-3904	Hoxaas3
chr6	52197300	52197802	503	*	ENSMUSG00000085696	RAR_2h_1_peak_16385	674	Promoter (3-4kb)	-3322	Hoxaas3
chr11	44656887	44657281	395	*	ENSMUSG00000085784	RAR_2h_1_peak_2675	130	Promoter (5-6kb)	5395	Gm12158
chr2	60050671	60050973	303	*	ENSMUSG00000085975	RAR_2h_1_peak_11232	71	Intron (ENSMUST00000112550/ENSMUSG00000026987, intron 1 of 34)	13530	Gm13572
chr11	24286542	24286878	337	*	ENSMUSG00000086117	RAR_2h_1_peak_2577	117	Distal Intergenic	-83918	Gm12065
chr2	116069581	116069956	376	*	ENSMUSG00000086308	RAR_2h_1_peak_11537	226	Promoter (1-2kb)	1613	G630016G05Rik
chr2	60122146	60122490	345	*	ENSMUSG00000086603	RAR_2h_1_peak_11234	115	Promoter (2-3kb)	-2606	Gm13620
chr4	117411441	117411810	370	*	ENSMUSG00000086876	RAR_2h_1_peak_13905	226	Intron (ENSMUST00000030439/ENSMUSG00000028677, intron 2 of 14)	-34140	Gm12828
chr6	144454355	144454830	476	*	ENSMUSG00000087157	RAR_2h_1_peak_17040	194	Intron (ENSMUST00000141102/ENSMUSG00000041540, intron 3 of 13)	-26395	Sox5os2
chr4	148746016	148747402	1387	*	ENSMUSG00000087273	RAR_2h_1_peak_14587	916	Distal Intergenic	32313	Gm13203
chr17	56799269	56799748	480	*	ENSMUSG00000090273	RAR_2h_1_peak_9274	812	Exon (ENSMUST00000002444/ENSMUSG00000024206, exon 6 of 18)	28993	Prr22
chr14	118230126	118230906	781	*	ENSMUSG00000090534	RAR_2h_1_peak_6889	767	Promoter (5-6kb)	-5326	Gm4675
chr19	44772488	44772717	230	*	ENSMUSG00000092469	RAR_2h_1_peak_10605	61	Intron (ENSMUST00000174490/ENSMUSG00000004231, intron 3 of 9)	11795	Gm20395
chr18	75366805	75367139	335	*	ENSMUSG00000092569	RAR_2h_1_peak_10080	130	Promoter (<=1kb)	0	Gm20544
chrX	170677092	170677942	851	*	ENSMUSG00000093806	RAR_2h_1_peak_21981	2429	Promoter (4-5kb)	4448	Asmt
chr14	100459019	100459374	356	*	ENSMUSG00000094585	RAR_2h_1_peak_6829	168	Distal Intergenic	40536	Gm26367
chr14	98449589	98449956	368	*	ENSMUSG00000096444	RAR_2h_1_peak_6796	177	Distal Intergenic	-174234	Gm26139
chr13	21722274	21722563	290	*	ENSMUSG00000096807	RAR_2h_1_peak_4978	54	Promoter (<=1kb)	176	Hist1h2bm
chr16	77400591	77400899	309	*	ENSMUSG00000096870	RAR_2h_1_peak_8426	142	Promoter (<=1kb)	0	Gm21816
chr7	79548723	79549145	423	*	ENSMUSG00000097023	RAR_2h_1_peak_17863	105	Distal Intergenic	20873	AI854517
chr12	21417869	21418145	277	*	ENSMUSG00000097055	RAR_2h_1_peak_4172	94	Promoter (<=1kb)	0	Gm4419
chr18	81251738	81252533	796	*	ENSMUSG00000097181	RAR_2h_1_peak_10150	2158	Distal Intergenic	-15672	4930594M17Rik
chr15	77102478	77103166	689	*	ENSMUSG00000097267	RAR_2h_1_peak_7430	679	Exon (ENSMUST00000048145/ENSMUSG00000033565, exon 7 of 13)	18035	1700109K24Rik
chr16	30206030	30206556	527	*	ENSMUSG00000097621	RAR_2h_1_peak_8181	651	Promoter (<=1kb)	-151	Gm26562
chr12	80191399	80191798	400	*	ENSMUSG00000097729	RAR_2h_1_peak_4530	126	Intron (ENSMUST00000021554/ENSMUSG00000015143, intron 8 of 20)	-58555	2310015A10Rik
chr13	78666691	78666933	243	*	ENSMUSG00000098003	RAR_2h_1_peak_5619	117	Distal Intergenic	-287557	Gm6317
chr13	84059684	84059928	245	*	ENSMUSG00000098087	RAR_2h_1_peak_5632	94	Promoter (4-5kb)	4844	Gm17750
chr19	44808833	44809206	374	*	ENSMUSG00000098952	RAR_2h_1_peak_10607	168	Promoter (<=1kb)	427	Mir6405
chr1	77502655	77503125	471	*	ENSMUSG00000099141	RAR_2h_1_peak_488	82	Promoter (5-6kb)	-5887	Mir6352
chr2	105122057	105122583	527	*	ENSMUSG00000099243	RAR_2h_1_peak_11490	94	Promoter (<=1kb)	0	Gm27538
chr11	18747935	18748416	482	*	ENSMUSG00000099449	RAR_2h_1_peak_2484	149	Promoter (8-9kb)	8322	Gm28401
chr7	37346094	37346520	427	*	ENSMUSG00000099715	RAR_2h_1_peak_17576	264	Distal Intergenic	46829	Gm28077
chr14	118366535	118366782	248	*	ENSMUSG00000099911	RAR_2h_1_peak_6892	71	Promoter (<=1kb)	657	1700044C05Rik
chr13	79255096	79255362	267	*	ENSMUSG00000101416	RAR_2h_1_peak_5620	71	Distal Intergenic	-30350	Gm29318
chr19	45317433	45317844	412	*	ENSMUSG00000102057	RAR_2h_1_peak_10620	490	Promoter (<=1kb)	-49	Gm29594
chr1	186922694	186923198	505	*	ENSMUSG00000103503	RAR_2h_1_peak_1186	1151	Promoter (3-4kb)	-3735	1700023G09Rik
chr18	37707089	37707380	292	*	ENSMUSG00000103793	RAR_2h_1_peak_9811	82	Promoter (<=1kb)	50	Pcdhga6
chr11	18945976	18947044	1069	*	ENSMUSG00000104244	RAR_2h_1_peak_2488	105	Intron (ENSMUST00000144988/ENSMUSG00000020160, intron 7 of 9)	-56136	2900018N21Rik
chr5	97218265	97218611	347	*	ENSMUSG00000105850	RAR_2h_1_peak_15234	157	Distal Intergenic	22679	RP23-28F1.3
